# Personalized Perturbation Profiles Reveal Concordance between Autism Blood Transcriptome Datasets

**DOI:** 10.1101/2021.01.25.427953

**Authors:** Jason Laird, Alexandra Maertens

## Abstract

The complex heterogeneity of Autism Spectrum Disorder (ASD) has made quantifying disease specific molecular changes a challenge. Blood based transcriptomic assays have been performed to isolate these molecular changes and provide biomarkers to aid in ASD diagnoses, etiological understanding, and potential treatment^1–6^. However, establishing concordance amongst these studies is made difficult in part by the variation in methods used to call putative biomarkers. Here we use personal perturbation profiles to establish concordance amongst these datasets and reveal a pool of 1,189 commonly perturbed genes and new insights into poorly characterized genes that are perturbed in ASD subjects. We find the resultant perturbed gene pools to include the following unnamed genes: C18orf25, C15orf39, C1orf109, C1orf43, C19orf12, C6orf106, C3orf58, C19orf53, C17orf80, C4orf33, C21orf2, C10orf2, C1orf162, C10orf25 and C10orf90. Investigation into these genes using differential correlation analysis and the text mining tool Chilibot reveal interesting connections to DNA damage, ubiquitination, R-loops, autophagy, and mitochondrial damage. Our results support evidence that these cellular events are relevant to ASD molecular mechanisms. The personalized perturbation profile analysis scheme, as described in this work, offers a promising way to establish concordance between seemingly discordant expression datasets and expose the relevance of new genes in disease.
