## Supplemental Data 2 for "Personalized Perturbation Profiles Reveal Concordance between Autism Blood Transcriptome Datasets"

CommonlyPerturbedGenes	CommonlyPerturbedMaleGenes	CommonlyPerturbedFemaleGenes
CYB5A	CYB5A	HIPK1
GTPBP1	GTPBP1	CDH4
DENND1B	DENND1B	THBS1
OAS2	OAS2	LDHC
PTPN23	PTPN23	KDELR3
PSPH	PSPH	GRIN1
MED13L	MED13L	MFAP3L
PML	PML	ZNF493
OTUD5	OTUD5	PDE8A
ZNF626	ZNF626	FAM134B
WNT4	WNT4	POLR2A
CCDC97	CCDC97	PSAT1
BRD4	BRD4	CT55
CCDC117	CCDC117	PCDHA1
EMC1	EMC1	JAKMIP1
OAS3	OAS3	MARVELD3
RBBP6	RBBP6	PAQR7
PTP4A1	PTP4A1	C10orf25
BTBD7	BTBD7	TRPV3
GNL3L	GNL3L	DDAH1
KLHDC2	KLHDC2	SMIM11A
TRIM14	TRIM14	FBN2
SYNE2	SYNE2	NEK11
RNF213	RNF213	LIG3
PIAS2	PIAS2	ZAR1
SLIT3	SLIT3	UNC13C
TBC1D1	TBC1D1	TRIM2
IQSEC3	IQSEC3	EEF1A2
COPA	COPA	AFF3
HMOX2	HMOX2	MERTK
PSMB3	PSMB3	DICER1
SSFA2	SSFA2	PRR34
PSEN2	PSEN2	KCNJ16
ILK	ILK	GUSB
ZNF589	ZNF589	TPTE2P6
PSMB9	PSMB9	CREB3L3
SZRD1	SZRD1	ZNF570
BMP8B	BMP8B	KLF11
ATXN3	ATXN3	ABCA13
BTN2A2	BTN2A2	DPYD
OGFOD3	OGFOD3	SAE1
PGK1	PGK1	TNPO1
PRCP	PRCP	SLFN5
SOD2	SOD2	ABCC5
CLIC4	CLIC4	RRP12
DPYD	DPYD	TJP2
PEBP1	PEBP1	RAB13
RENBP	RENBP	TCEAL4
C1QB	C1QB	HSPA1B
ARFIP2	ARFIP2	TSPAN31
MDM2	MDM2	STS
TOM1L2	TOM1L2	PARG
TNFSF13B	TNFSF13B	GLE1
GADD45B	GADD45B	CASP7
ZEB2	ZEB2	FSTL1
GSR	GSR	ABCB4
RHBDD1	RHBDD1	CAMKK2
SNN	SNN	SEPT10
KARS	KARS	DHX57
TSPOAP1	TSPOAP1	NGDN
CCL5	CCL5	DIEXF
ICAM1	ICAM1	DACT1
TANK	TANK	ADPRM
CYTH4	CYTH4	ZNF665
SEC24D	SEC24D	PRDM16
NACA	TSC22D1	UTP14A
TSC22D1	LAMP1	ENKD1
LAMP1	GCH1	SPECC1
GCH1	EBP	KMT5A
DHX57	KCNJ15	EARS2
EBP	IGF2BP3	EPHA4
KCNJ15	AK5	MTSS1
IGF2BP3	PCNX2	PKHD1L1
AK5	NOTCH2	FAM131A
PCNX2	PDE4DIP	WDR89
NOTCH2	GSTK1	ZNF710
PDE4DIP	CREM	SDE2
GSTK1	DHRS12	C10orf90
CREM	CASKIN1	FBXO18
DHRS12	WDR59	NRGN
PSEN1	THRA	REST
CASKIN1	RBM18	SCGB2A1
WDR59	CSNK1D	ITGA2B
THRA	STAM2	SLC22A1
RBM18	NAB1	ALOX12
CSNK1D	GNLY	PRUNE2
STAM2	HDAC4	EFCAB11
NAB1	NDUFV3	ACOT11
GNLY	LRRFIP2	GARNL3
HDAC4	ZBTB38	GCN1
NDUFV3	NFYA	UBTD1
LRRFIP2	TAP2	EHMT1
ZBTB38	BTN3A1	MOCOS
NFYA	ASAH1	STYK1
TAP2	TMEM8B	SERPINA1
BTN3A1	ACSL4	SAXO1
ASAH1	RP2	ABHD5
TMEM8B	XIAP	DYNC1H1
ACSL4	PYROXD2	LTBR
RP2	CTSF	MYO1C
XIAP	NBN	RFX6
PYROXD2	HOPX	SH3KBP1
CTSF	CLMN	OGDH
NBN	GLE1	VCL
HOPX	WDR41	ALDH2
CLMN	RPAP3	PLOD2
GLE1	ZNF512B	TRIM26
WDR41	PDE9A	CYP27A1
RPAP3	BDH1	PCYT1A
ZNF512B	SPTLC2	ELMO1
PDE9A	PRKAG2	ITGB3
BDH1	ARL4C	TLR2
SPTLC2	AP1G1	ARHGAP26
PRKAG2	BUB3	STXBP2
ARL4C	HIST1H4H	EYA2
AP1G1	OCRL	ADGRL3
BUB3	C18orf25	PDE6B
HIST1H4H	ATF3	SERHL2
OCRL	OTULIN	SLC7A11
C18orf25	CAMKK2	HEY2
ATF3	SLC35F5	TRPM6
OTULIN	ANKS6	HOXB8
CAMKK2	SLC38A1	COQ8A
SLC35F5	DDX51	FBXO24
ANKS6	TMUB2	SAMD1
SLC38A1	SAP30L	TUSC3
DDX51	C15orf39	ZNF7
SP1	NIT1	MICAL2
TMUB2	ANAPC5	BEND4
SAP30L	BMF	OTX2
C15orf39	ERP44	PTPRD
NIT1	APOL4	NEDD9
ANAPC5	CXCL16	MICALL1
BMF	COTL1	NA
ERP44	ZBTB40	NA
APOL4	DR1	NA
CXCL16	PTGDR	NA
COTL1	CXXC5	NA
ZBTB40	IL12RB1	NA
DR1	HM13	NA
PTGDR	IFT172	NA
CXXC5	CD3E	NA
IL12RB1	SBF2	NA
HM13	NOD2	NA
IFT172	DTNBP1	NA
CD3E	MAPK14	NA
SBF2	ARHGEF11	NA
NOD2	FAM49B	NA
DTNBP1	SPTLC1	NA
MAPK14	DZIP3	NA
ARHGEF11	PTGER4	NA
DDIAS	SAMD1	NA
FAM49B	C1orf109	NA
SPTLC1	ZNF671	NA
DZIP3	DTX3	NA
PTGER4	IFI27L1	NA
SAMD1	REL	NA
C1orf109	CD40	NA
NPC2	IL16	NA
ZNF671	KLHL25	NA
DTX3	KLF7	NA
LTBR	IFIH1	NA
IFI27L1	OSBPL11	NA
REL	RHOA	NA
CD40	CD74	NA
IL16	HLA-C	NA
KLHL25	PDE4B	NA
KLF7	TCF7	NA
IFIH1	GDF11	NA
OSBPL11	N4BP2L1	NA
RHOA	FAM26F	NA
CD74	PANK2	NA
HLA-C	GLCCI1	NA
PDE4B	FBXO32	NA
TCF7	TMEM39A	NA
GDF11	TFE3	NA
N4BP2L1	RERE	NA
FAM26F	ZMYND15	NA
PANK2	LONRF1	NA
SQSTM1	SNTB1	NA
GLCCI1	RRAGC	NA
FBXO32	NLRP3	NA
TMEM39A	ZNF24	NA
TFE3	GNA13	NA
RERE	BIN1	NA
ZMYND15	PARP14	NA
LONRF1	ATP11A	NA
SNTB1	ZAP70	NA
RRAGC	NIPBL	NA
NLRP3	BTF3	NA
ZNF24	KMT2C	NA
SH3BP5	SEC22C	NA
GNA13	WNT6	NA
BIN1	MCTP1	NA
PARP14	COG3	NA
ATP11A	COX11	NA
ZAP70	ZADH2	NA
NIPBL	UBE2I	NA
BTF3	MED8	NA
KMT2C	LRRC37A2	NA
SEC22C	SGTB	NA
WNT6	SH2D3A	NA
MCTP1	TMEM107	NA
COG3	POU2F2	NA
COX11	SORT1	NA
ZADH2	FAM120B	NA
UBE2I	SNURF	NA
MED8	PDE7A	NA
LRRC37A2	HSPA4	NA
SGTB	C1orf43	NA
SH2D3A	OTUD4	NA
TMEM107	NDOR1	NA
POU2F2	SYNE1	NA
SORT1	MAPKAP1	NA
KLHDC10	XCL1	NA
FAM120B	LACTB	NA
SNURF	PPIE	NA
PDE7A	TOR1AIP2	NA
HSPA4	DHTKD1	NA
C1orf43	AKR1A1	NA
OTUD4	BCR	NA
NDOR1	PCGF5	NA
SYNE1	MEX3D	NA
MAPKAP1	MB21D1	NA
XCL1	SLITRK4	NA
LACTB	TAB3	NA
PPIE	CFAP65	NA
TOR1AIP2	ATP8B2	NA
DHTKD1	FLYWCH2	NA
AKR1A1	ZNF831	NA
BCR	RPL3	NA
PCGF5	SLC9A9	NA
MEX3D	BRWD3	NA
MB21D1	RPS15A	NA
SLITRK4	PLA2G16	NA
TAB3	UTP11	NA
CFAP65	PXMP2	NA
ATP8B2	RPLP2	NA
FLYWCH2	EARS2	NA
ZNF831	BACE2	NA
RPL3	SSR3	NA
SLC9A9	TNXB	NA
BRWD3	CEP85	NA
RPS15A	SLC25A37	NA
PLA2G16	PTGS1	NA
UTP11	TMEM5	NA
PXMP2	LYRM4	NA
RPLP2	ORC5	NA
EARS2	SRP72	NA
BACE2	SDCCAG8	NA
SSR3	KIAA1324	NA
TNXB	FZD5	NA
CEP85	LDAH	NA
RGS6	CTNS	NA
SLC25A37	U2AF2	NA
PTGS1	CACNG6	NA
TMEM5	MTERF2	NA
LYRM4	STEAP3	NA
CDV3	GEMIN8	NA
ORC5	ARFRP1	NA
SRP72	OSGEPL1	NA
SDCCAG8	ZNF544	NA
MRPL9	HIPK1	NA
KIAA1324	ATXN10	NA
FZD5	EI24	NA
LDAH	UNC13D	NA
CTNS	THUMPD1	NA
U2AF2	COL20A1	NA
CACNG6	MAN1A2	NA
MTERF2	SNRPE	NA
DIMT1	HMBOX1	NA
STEAP3	SQLE	NA
DAP	NPDC1	NA
GEMIN8	NDUFS2	NA
ARFRP1	EIF4E2	NA
OSGEPL1	HIPK2	NA
ZNF544	TRAPPC3	NA
HIPK1	ILF3	NA
ATXN10	TRIM47	NA
EI24	ST3GAL1	NA
UNC13D	KLF9	NA
THUMPD1	ITSN2	NA
COL20A1	GEMIN7	NA
MAN1A2	NOL7	NA
SNRPE	BCCIP	NA
HMBOX1	MINA	NA
SQLE	RAPH1	NA
NPDC1	SDHD	NA
NDUFS2	LSM11	NA
EIF4E2	LARGE2	NA
HIPK2	RCBTB1	NA
TRAPPC3	SLC9A5	NA
ILF3	ZNF627	NA
TEX261	CAMTA1	NA
TRIM47	QDPR	NA
ST3GAL1	TMEM57	NA
KLF9	ARMC8	NA
ITSN2	TRMT44	NA
GEMIN7	CNIH4	NA
NOL7	ENSA	NA
BCCIP	DESI2	NA
MINA	PSMD9	NA
RAPH1	PDS5B	NA
SDHD	PDK2	NA
LSM11	IFT122	NA
LARGE2	SLC44A1	NA
RCBTB1	PLEC	NA
SLC9A5	BLZF1	NA
ZNF627	DCTN4	NA
CAMTA1	ZKSCAN7	NA
QDPR	CD164	NA
TMEM57	AKAP7	NA
ARMC8	AP1G2	NA
TRMT44	JTB	NA
CNIH4	RNF40	NA
ENSA	TCAIM	NA
DESI2	SEC24A	NA
PSMD9	INF2	NA
PDS5B	NR1D1	NA
PDK2	SSH1	NA
IFT122	TFB2M	NA
SLC44A1	COG6	NA
PLEC	TRUB1	NA
BLZF1	CEP164	NA
DCTN4	FBXO5	NA
ZKSCAN7	KLHL9	NA
CD164	GPER1	NA
AKAP7	ZER1	NA
AP1G2	FBXW7	NA
JTB	DHDDS	NA
RNF40	HIGD1A	NA
TCAIM	CDK16	NA
SEC24A	TSN	NA
INF2	KAZN	NA
NR1D1	SH3BP1	NA
SSH1	POLR3B	NA
TFB2M	GRK2	NA
TCF25	RFX1	NA
COG6	EIF5	NA
SFT2D3	KLHL42	NA
TRUB1	CCDC189	NA
CEP164	NXT2	NA
FBXO5	SPAST	NA
KLHL9	PIKFYVE	NA
GPER1	STYX	NA
PECR	RPLP0	NA
SNRK	NAPEPLD	NA
ZER1	TMEM106B	NA
FBXW7	ALG10B	NA
DHDDS	EXOC7	NA
HIGD1A	ERCC1	NA
CDK16	MPC1	NA
TSN	SRSF8	NA
KAZN	SLFN11	NA
SH3BP1	SS18	NA
POLR3B	PHIP	NA
GRK2	SH3BGRL	NA
RFX1	LIMA1	NA
EIF5	CUL4A	NA
KLHL42	RALGAPA1	NA
CCDC189	ASMTL	NA
METTL10	COG2	NA
EIF4EBP2	GTF2F1	NA
NXT2	WDR7	NA
SPAST	SUN1	NA
PIKFYVE	TMEM234	NA
STYX	NPAT	NA
RPLP0	DLAT	NA
NAPEPLD	BRF2	NA
TMEM106B	MBD1	NA
ALG10B	C19orf12	NA
EXOC7	ELMO2	NA
ERCC1	PALLD	NA
MPC1	FNTA	NA
SRSF8	FNDC3A	NA
SLFN11	BORA	NA
SS18	AKAP9	NA
PHIP	KLHL7	NA
SH3BGRL	NEK3	NA
LIMA1	AGRN	NA
CUL4A	ZNF655	NA
RALGAPA1	KLF12	NA
ASMTL	ASTN2	NA
COG2	OGFOD1	NA
GTF2F1	CCDC14	NA
WDR7	SREBF2	NA
SUN1	RBMS1	NA
TMEM234	FITM2	NA
NPAT	VWCE	NA
DLAT	METTL3	NA
BRF2	DHX36	NA
MBD1	DHX35	NA
C19orf12	MIOS	NA
ELMO2	MCM8	NA
PALLD	CSPP1	NA
PNMA3	TSC22D2	NA
FNTA	ALG11	NA
FNDC3A	ZNF79	NA
BORA	SPATA13	NA
AKAP9	ZNF518A	NA
KLHL7	UBA52	NA
NEK3	PPP1R3F	NA
AGRN	WRNIP1	NA
ZNF655	DDX6	NA
KLF12	MED17	NA
ASTN2	DIS3	NA
OGFOD1	PHLDB2	NA
CCDC14	LANCL1	NA
SREBF2	CR1	NA
RBMS1	BAP1	NA
FITM2	ZBTB33	NA
VWCE	EDRF1	NA
METTL3	PPARGC1B	NA
DHX36	GNA11	NA
DHX35	CNOT4	NA
MIOS	ARIH2	NA
MCM8	TRNAU1AP	NA
CSPP1	TUBGCP3	NA
TSC22D2	IKZF2	NA
ALG11	CD8A	NA
ZNF79	ING5	NA
SPATA13	DSTYK	NA
ZNF518A	STRN	NA
UBA52	OR2A9P	NA
PPP1R3F	PIGG	NA
WRNIP1	STX17	NA
DDX6	CEP68	NA
MED17	XPNPEP1	NA
DIS3	RAE1	NA
PHLDB2	ARHGAP27	NA
LANCL1	FLCN	NA
CR1	HPR	NA
BAP1	MSI2	NA
ZBTB33	RCC1	NA
EDRF1	ZNF548	NA
PPARGC1B	TCN1	NA
GNA11	SSTR3	NA
CNOT4	CDKAL1	NA
ARIH2	TESC	NA
TRNAU1AP	EMC7	NA
TUBGCP3	ASB7	NA
IKZF2	WDR20	NA
ZNF148	VPS53	NA
CD8A	ARPC5L	NA
IDS	MICALL2	NA
ING5	ZKSCAN5	NA
DSTYK	KIZ	NA
STRN	POU2F1	NA
OR2A9P	POLR3H	NA
PIGG	ITPRIPL1	NA
STX17	MAST4	NA
CEP68	BPTF	NA
XPNPEP1	DDX52	NA
RAE1	MCFD2	NA
ARHGAP27	RRBP1	NA
FLCN	DCUN1D5	NA
HPR	NR4A1	NA
MSI2	GATAD2A	NA
RCC1	C6orf106	NA
ZNF548	ENO1	NA
TCN1	GMEB1	NA
SSTR3	CHORDC1	NA
CDKAL1	OSBPL10	NA
TESC	NUCKS1	NA
EMC7	RIN3	NA
ASB7	COQ7	NA
WDR20	CLEC11A	NA
VPS53	PRPF6	NA
ARPC5L	DBN1	NA
MICALL2	VIM	NA
ZKSCAN5	NUMA1	NA
TAL1	PCNX4	NA
ZCCHC3	WDR44	NA
KIZ	IQCE	NA
CCDC120	KDELR2	NA
POLR2A	COX15	NA
POU2F1	MADD	NA
POLR3H	FBXO3	NA
ITPRIPL1	CUL5	NA
MAST4	CDC37L1	NA
BPTF	MAP4K5	NA
DDX52	PTPN2	NA
MCFD2	MYL9	NA
RRBP1	FLNB	NA
LRSAM1	PAIP2	NA
DCUN1D5	WTAP	NA
NR4A1	TPD52	NA
GATAD2A	ZNF226	NA
C6orf106	SLC30A5	NA
ENO1	HUWE1	NA
GMEB1	CD99L2	NA
CHORDC1	MANEA	NA
OSBPL10	MGAT4A	NA
NUCKS1	TAPT1	NA
RIN3	CLASP1	NA
COQ7	JMJD6	NA
CLEC11A	DTWD1	NA
PRPF6	STK26	NA
DBN1	RPF1	NA
VIM	MDFIC	NA
NUMA1	PGPEP1	NA
PCNX4	CBL	NA
WDR44	ICK	NA
IQCE	MTSS1	NA
KDELR2	ZDHHC23	NA
COX15	MEGF8	NA
MADD	ZNF451	NA
FBXO3	RPS6KA4	NA
CUL5	DTD2	NA
CDC37L1	OGT	NA
MAP4K5	CASP2	NA
PTPN2	ZNF320	NA
MYL9	NIN	NA
FLNB	ERLEC1	NA
PAIP2	CAD	NA
WTAP	PMS1	NA
TPD52	KCNQ1	NA
ZNF226	PTBP2	NA
SLC30A5	IRF2BP2	NA
HUWE1	CKAP4	NA
CD99L2	ZNF92	NA
MANEA	KCNAB2	NA
DNAJB9	ZNF436	NA
MGAT4A	CD248	NA
TAPT1	ANKHD1-EIF4EBP3	NA
CLASP1	UBE2D2	NA
JMJD6	PLCB1	NA
DTWD1	FAM189B	NA
STK26	ALDOA	NA
RPF1	NUP54	NA
MDFIC	HELQ	NA
PGPEP1	SAR1B	NA
CBL	GOLGA2	NA
ICK	SC5D	NA
MTSS1	FAM214A	NA
ZDHHC23	NEMP1	NA
MEGF8	PHYKPL	NA
ZNF451	KIAA0319L	NA
RPS6KA4	LSG1	NA
DTD2	MED13	NA
OGT	DNM1L	NA
CASP2	UCHL5	NA
ZNF320	ZMYND11	NA
NIN	EDEM3	NA
ERLEC1	C1QTNF6	NA
CAD	DLGAP4	NA
PMS1	ALDH3B1	NA
KCNQ1	CUX1	NA
PTBP2	DICER1	NA
IRF2BP2	EPC1	NA
ST14	ZMYM6	NA
CKAP4	DCAF1	NA
ZNF92	ZFYVE16	NA
KCNAB2	SPPL3	NA
ZNF436	WIPI2	NA
CD248	FBXO42	NA
ANKHD1-EIF4EBP3	SP140L	NA
UBE2D2	HIPK3	NA
PLCB1	PCGF3	NA
FAM189B	PACS2	NA
ALDOA	CASC4	NA
NUP54	HOXB3	NA
HELQ	TTC33	NA
SAR1B	YWHAZ	NA
GOLGA2	RBM26	NA
SC5D	TPM1	NA
FAM214A	TBC1D22A	NA
NEMP1	BRE	NA
PHYKPL	CMAHP	NA
KIAA0319L	ESCO1	NA
LSG1	RFX3	NA
MED13	DCUN1D4	NA
DNM1L	RNF157	NA
UCHL5	PLA2G5	NA
ZMYND11	LRRN2	NA
EDEM3	USPL1	NA
C1QTNF6	PQLC3	NA
PTPRE	YWHAQ	NA
DLGAP4	PMPCB	NA
ALDH3B1	PTPN22	NA
CUX1	MRE11A	NA
DICER1	MYO1C	NA
EPC1	ACRC	NA
ZMYM6	XCR1	NA
DCAF1	PFKFB2	NA
ZFYVE16	AXL	NA
SPPL3	INSL3	NA
WIPI2	GAD1	NA
FBXO42	RARS2	NA
SP140L	SCARA3	NA
HIPK3	KRR1	NA
PCGF3	AGGF1	NA
PACS2	RTCA	NA
CASC4	ARL6IP6	NA
HOXB3	ZNF397	NA
TTC33	SRC	NA
YWHAZ	OPRL1	NA
RBM26	AFG3L1P	NA
TPM1	SLC16A11	NA
TBC1D22A	ANKAR	NA
BRE	KCNH2	NA
CMAHP	ENTPD2	NA
ESCO1	ETV3	NA
PTDSS2	MTHFR	NA
RFX3	HPS3	NA
DCUN1D4	CNTNAP1	NA
RNF157	B3GALNT1	NA
PLA2G5	BCAP29	NA
LRRN2	SRSF3	NA
USPL1	GFRA3	NA
PQLC3	FANCE	NA
YWHAQ	RANBP9	NA
PMPCB	KLC3	NA
CLCF1	IL17RE	NA
PTPN22	MEX3C	NA
MRE11A	VAC14	NA
MYO1C	ZNF668	NA
ACRC	GUCY1A3	NA
XCR1	MUSK	NA
PFKFB2	TACO1	NA
AXL	SFXN4	NA
INSL3	MRPL2	NA
GAD1	HIST1H3F	NA
SUPT7L	FOXD2	NA
RARS2	CYP2F1	NA
SCARA3	ZNF585B	NA
KRR1	PIAS4	NA
SV2A	RFC5	NA
AGGF1	CNTROB	NA
RTCA	FADS2	NA
ARL6IP6	KIAA1551	NA
ZNF397	OBSCN	NA
SRC	ARHGDIA	NA
OPRL1	FAM109A	NA
AFG3L1P	PPP1R2	NA
ABHD11	LTBP4	NA
SLC16A11	PPP4R3B	NA
ANKAR	SH3BGRL2	NA
KCNH2	TSPAN10	NA
NT5DC1	ALDH4A1	NA
ENTPD2	ENTPD4	NA
ETV3	ACTR1A	NA
MTHFR	TMEM95	NA
HPS3	UBE2G2	NA
CNTNAP1	UBA2	NA
B3GALNT1	ZNF44	NA
BCAP29	KCTD1	NA
SRSF3	ZNF709	NA
GFRA3	SORBS1	NA
FANCE	ADAMTS13	NA
RANBP9	ZMYND8	NA
KLC3	ACSF3	NA
IL17RE	MAP3K6	NA
MEX3C	TCTN3	NA
VAC14	TSACC	NA
ZNF668	HSD17B1	NA
GUCY1A3	B4GALT3	NA
MUSK	ARL6IP1	NA
TACO1	ABI1	NA
SFXN4	VCPKMT	NA
MRPL2	DOK3	NA
HIST1H3F	ADAT2	NA
FOXD2	NLE1	NA
CYP2F1	PDLIM7	NA
ZNF585B	RCAN1	NA
PIAS4	NSA2	NA
RFC5	RWDD1	NA
CNTROB	IAH1	NA
FADS2	ZNF143	NA
KIAA1551	NSFL1C	NA
OBSCN	TMEM126B	NA
ARHGDIA	PPP2R2B	NA
FAM109A	TPMT	NA
HIST2H2BE	EDN1	NA
PPP1R2	DNAJC2	NA
LTBP4	NDUFS4	NA
PPP4R3B	HCCS	NA
SH3BGRL2	R3HCC1L	NA
TSPAN10	STX7	NA
ALDH4A1	DNAJC10	NA
ENTPD4	PALM2-AKAP2	NA
ACTR1A	SLC25A33	NA
TMEM95	TIMM23	NA
UBE2G2	FTL	NA
FOCAD	DUSP10	NA
UBA2	DPY30	NA
ZNF44	CPTP	NA
KCTD1	CACYBP	NA
ZNF709	PPFIA1	NA
SORBS1	UPF3A	NA
ADAMTS13	ARHGAP32	NA
ZMYND8	KXD1	NA
UBL4B	EHD1	NA
ACSF3	ABCB6	NA
MAP3K6	PTOV1	NA
TCTN3	HNRNPLL	NA
TSACC	NAT8B	NA
HSD17B1	ATRX	NA
B4GALT3	C3orf58	NA
ARL6IP1	ERC1	NA
ABI1	CACNA1I	NA
VCPKMT	ZNF254	NA
STXBP2	ZNF77	NA
DOK3	MDK	NA
ADAT2	PPP1R13L	NA
NLE1	CYTH2	NA
PDLIM7	SUMF2	NA
FGFR1OP	CACFD1	NA
RCAN1	P2RX2	NA
NSA2	TUBA1C	NA
RWDD1	IVD	NA
IAH1	SREBF1	NA
ZNF143	TMEM203	NA
CYP1A2	CCR10	NA
NSFL1C	TPGS2	NA
TMEM126B	HLA-F	NA
PPP2R2B	THEM4	NA
TPMT	SDHB	NA
EDN1	NOC4L	NA
DNAJC2	ABCG1	NA
NDUFS4	SCRN3	NA
HCCS	RNF208	NA
R3HCC1L	CPA3	NA
STX7	PPOX	NA
DNAJC10	ADGRL1	NA
PALM2-AKAP2	AAK1	NA
SLC25A33	IGF2BP2	NA
TIMM23	HDAC6	NA
FTL	TTF1	NA
DUSP10	FBXO9	NA
DPY30	FAM186B	NA
CPTP	SLC35E4	NA
CACYBP	ZXDC	NA
PPFIA1	MYCN	NA
UPF3A	AMIGO3	NA
KYNU	MYLIP	NA
ARHGAP32	TCEB2	NA
KXD1	TRMT5	NA
EHD1	PIF1	NA
ABCB6	IQGAP3	NA
PTOV1	PIGX	NA
HNRNPLL	B3GNT6	NA
NAT8B	HNF1A	NA
ATRX	ATP5S	NA
C3orf58	DAZAP2	NA
ERC1	FAM114A2	NA
CACNA1I	PHC2	NA
ZNF254	BIN3	NA
ZNF77	CDKN2A	NA
SPI1	SNX1	NA
MDK	BTN2A1	NA
PPP1R13L	MAPK11	NA
CYTH2	HTATIP2	NA
SUMF2	H2AFY	NA
CACFD1	TOLLIP	NA
P2RX2	PRMT5	NA
TUBA1C	FCGR2A	NA
IVD	ZKSCAN1	NA
SREBF1	NT5C2	NA
TMEM203	CDC42SE1	NA
CCR10	SOX1	NA
TPGS2	USP49	NA
HLA-F	ARID5B	NA
THEM4	TLR6	NA
SDHB	NDRG3	NA
NOC4L	RAB8A	NA
ABCG1	MMP28	NA
SCRN3	ABCA1	NA
RNF208	WAC	NA
CPA3	GATS	NA
PPOX	ENTPD1	NA
ADGRL1	MARCH6	NA
AAK1	SNX22	NA
IGF2BP2	COPE	NA
HDAC6	FAM120C	NA
TTF1	PPM1A	NA
FBXO9	FOXC2	NA
FAM186B	NOS1	NA
SLC35E4	HIP1	NA
CCNY	KDM6B	NA
ZXDC	TUBA3D	NA
MYCN	ACTB	NA
AMIGO3	MSRA	NA
MYLIP	IL6ST	NA
TCEB2	HNF4A	NA
TRMT5	CACUL1	NA
PIF1	CTRB2	NA
IQGAP3	MRPL39	NA
NEDD9	IKBKG	NA
SMPD3	SH2D2A	NA
PIGX	UGGT2	NA
B3GNT6	FOSL2	NA
HNF1A	CRYZL1	NA
ATP5S	SUDS3	NA
DAZAP2	C19orf53	NA
FAM114A2	GRAMD4	NA
PHC2	EYA3	NA
BIN3	IL5RA	NA
CDKN2A	HSPBP1	NA
SNX1	VRK3	NA
BTN2A1	RBPJ	NA
MAPK11	GIPR	NA
HTATIP2	BAZ2B	NA
H2AFY	NSD1	NA
TOLLIP	PRPF18	NA
PRMT5	RAB3IP	NA
FCGR2A	CTAGE5	NA
ZKSCAN1	ALDH6A1	NA
NT5C2	PYCR1	NA
CDC42SE1	EXT2	NA
SOX1	MCM5	NA
USP49	CD58	NA
ARID5B	PSMA3	NA
TLR6	ATG7	NA
NDRG3	MED23	NA
RAB8A	ATP6V1C1	NA
MMP28	ZDHHC16	NA
ABCA1	CKAP2	NA
WAC	GSE1	NA
GATS	TOP3A	NA
ENTPD1	RSRC1	NA
MARCH6	DENR	NA
SNX22	CYBA	NA
ZNF775	UBE2B	NA
COPE	FAM134B	NA
FAM120C	TP53INP1	NA
PPM1A	AGTPBP1	NA
FOXC2	SDF4	NA
NOS1	JUN	NA
HIP1	METTL13	NA
KDM6B	SYNRG	NA
TUBA3D	C17orf80	NA
ACTB	SEC61A1	NA
MSRA	FBN2	NA
IL6ST	AHR	NA
HNF4A	COA1	NA
CACUL1	SLC31A2	NA
CTRB2	MSL3	NA
MRPL39	SPAG7	NA
IKBKG	SAMM50	NA
SH2D2A	TCOF1	NA
UGGT2	PPP1CA	NA
AP2A2	MNAT1	NA
FOSL2	COG7	NA
CRYZL1	SNTB2	NA
SUDS3	POLG	NA
NACAP1	SPTBN1	NA
C19orf53	XPOT	NA
SMIM11A	QPRT	NA
GRAMD4	FASTKD2	NA
EYA3	ELAC2	NA
IL5RA	SMARCA4	NA
CTDP1	RUVBL2	NA
HSPBP1	INPP4A	NA
VRK3	HK2	NA
RBPJ	EDEM1	NA
GIPR	PLAG1	NA
BAZ2B	PROSC	NA
NSD1	ZNF174	NA
PRPF18	DHPS	NA
RAB3IP	IDH3B	NA
DYNC1H1	ZNF526	NA
CTAGE5	VPS26B	NA
ALDH6A1	ZC3H14	NA
VMP1	PXYLP1	NA
PYCR1	MITF	NA
EXT2	RECQL4	NA
MCM5	KLHL2	NA
CD58	KDM4A	NA
PSMA3	IL23A	NA
ATG7	RECK	NA
MED23	BTG1	NA
ATP6V1C1	PXMP4	NA
ZDHHC16	HGF	NA
CKAP2	ACO1	NA
GSE1	LETM1	NA
TOP3A	SLC29A2	NA
RSRC1	STRADA	NA
DENR	IKZF1	NA
CYBA	ASXL1	NA
UBE2B	VANGL1	NA
FAM134B	DDX24	NA
TP53INP1	NMNAT3	NA
AGTPBP1	GIGYF2	NA
SDF4	CAPN15	NA
JUN	ERLIN2	NA
VAV3	RNF141	NA
METTL13	MLLT10	NA
SYNRG	MTMR2	NA
C17orf80	RNH1	NA
SEC61A1	UCN	NA
FBN2	CNOT6L	NA
AHR	ELK4	NA
COA1	CHRNA4	NA
SLC31A2	ZDHHC21	NA
KDM6A	PRKCB	NA
MSL3	OGDH	NA
SPAG7	TAF1	NA
CPEB4	FAM117B	NA
SAMM50	MCTS1	NA
TCOF1	ATP5O	NA
CEP131	MRPS9	NA
PPP1CA	GH2	NA
MNAT1	FAM69B	NA
COG7	TMEM258	NA
SNTB2	CBFA2T2	NA
POLG	CTSC	NA
SPTBN1	CTBP1	NA
XPOT	NDUFAF5	NA
QPRT	SLC22A23	NA
FASTKD2	GTF2A2	NA
ELAC2	MRPL30	NA
SMARCA4	AMMECR1	NA
RUVBL2	RPL31	NA
INPP4A	YWHAH	NA
FEZ2	LSM3	NA
HK2	DNMT3A	NA
EDEM1	SUPT4H1	NA
PLAG1	TMEM161A	NA
PROSC	COMMD5	NA
MICU1	C1GALT1	NA
ZNF174	EIF2B2	NA
DHPS	SSBP1	NA
IDH3B	DNHD1	NA
ZNF526	ZNF493	NA
VPS26B	C4orf33	NA
ZC3H14	MTF2	NA
PXYLP1	CELF4	NA
MITF	MAB21L2	NA
RECQL4	RING1	NA
KLHL2	PPP2R5C	NA
KDM4A	ZNF426	NA
IL23A	HIST1H1C	NA
RECK	PLEKHG5	NA
BTG1	CASP8	NA
PXMP4	FDFT1	NA
HGF	XPO4	NA
ACO1	CCT7	NA
LETM1	YTHDF2	NA
SLC29A2	CROCC	NA
STRADA	DGKA	NA
IKZF1	SPOP	NA
ASXL1	ZNF473	NA
VANGL1	GAMT	NA
DDX24	MIEF1	NA
NMNAT3	ITIH4	NA
TNPO1	DIS3L2	NA
GIGYF2	JMJD4	NA
CAPN15	PRR5L	NA
UBE2D3	ATG101	NA
ERLIN2	CYHR1	NA
RNF141	DOHH	NA
LAMP2	KCMF1	NA
MLLT10	SNX5	NA
MTMR2	UQCRC1	NA
RNH1	RBM47	NA
UCN	ZBTB24	NA
CNOT6L	MRPS2	NA
ELK4	ZMYM3	NA
CHRNA4	ELMO3	NA
ZDHHC21	BRD8	NA
PRKCB	PICALM	NA
OGDH	TRMT61A	NA
TAF1	SNRPB	NA
FAM117B	CYP2D6	NA
MCTS1	CDC5L	NA
ATP5O	ELOVL5	NA
MRPS9	STK19	NA
SLC25A26	CEP104	NA
GH2	KHDRBS1	NA
FAM69B	PPP1R12B	NA
TMEM258	SMPD1	NA
CBFA2T2	UTP14A	NA
CTSC	SPTAN1	NA
CTBP1	SON	NA
NDUFAF5	DYRK1A	NA
SLC22A23	C21orf2	NA
GTF2A2	NAT6	NA
MRPL30	LEF1	NA
AMMECR1	FLT4	NA
RPL31	ABCF2	NA
YWHAH	CAMK4	NA
LSM3	RMND5B	NA
DNMT3A	TCF4	NA
SUPT4H1	ZNF444	NA
TMEM161A	RRP7A	NA
COMMD5	HEXDC	NA
ACCS	BACH2	NA
C1GALT1	RHPN1	NA
EIF2B2	UHRF1BP1L	NA
SSBP1	DPP7	NA
DNHD1	COX4I1	NA
ZNF493	TCEA3	NA
PATZ1	TNRC6A	NA
ADAM19	CHTF18	NA
C4orf33	RRP8	NA
MTF2	WDR74	NA
CELF4	VPS33A	NA
MAB21L2	FAM13A	NA
RING1	LRRC45	NA
PPP2R5C	SGF29	NA
ZNF426	EEF1D	NA
HIST1H1C	DSTN	NA
PLEKHG5	MFSD10	NA
CASP8	SH3TC1	NA
FDFT1	METTL7A	NA
XPO4	CLIC5	NA
CCT7	APOM	NA
YTHDF2	HMGA1	NA
CROCC	HKR1	NA
DGKA	SCRN2	NA
SPOP	GRAP	NA
ZNF473	CLPTM1	NA
GAMT	NDST2	NA
MIEF1	PITRM1	NA
ITIH4	KRTCAP3	NA
DIS3L2	PMEPA1	NA
JMJD4	CTBP2	NA
PRR5L	PRRT2	NA
ATG101	RRP9	NA
CYHR1	RNF8	NA
DOHH	TRMT2B	NA
KCMF1	NUDC	NA
SNX5	PSMD13	NA
UQCRC1	ADSSL1	NA
RBM47	SYMPK	NA
ZBTB24	TOP3B	NA
MRPS2	PINX1	NA
ZMYM3	CDK5RAP2	NA
ELMO3	TTN	NA
BRD8	PHGDH	NA
PICALM	PEX16	NA
TRMT61A	ATP6V0A2	NA
APEX1	PTPN12	NA
SNRPB	MBD4	NA
MORC2	TRIM24	NA
CYP2D6	SUCLG2	NA
CDC5L	TPP2	NA
ELOVL5	RAP2B	NA
STK19	PCBP2	NA
CEP104	TMED4	NA
KHDRBS1	PAPLN	NA
PPP1R12B	PRR7	NA
SMPD1	UTP4	NA
UTP14A	C10orf2	NA
SPTAN1	MIB2	NA
SON	LYPLA2	NA
DYRK1A	ADCK2	NA
C21orf2	MAP4K2	NA
NAT6	MAP2K5	NA
LEF1	ITM2B	NA
FLT4	TRIP6	NA
ABCF2	SERPINB6	NA
CAMK4	DDAH1	NA
RMND5B	KCTD5	NA
TCF4	ANK3	NA
ZNF444	KRBA1	NA
RRP7A	DGKE	NA
HEXDC	TAF9B	NA
BACH2	SNX29	NA
RHPN1	MAT2A	NA
UHRF1BP1L	ALOX5	NA
DPP7	MAP4K4	NA
COX4I1	NRGN	NA
TCEA3	UBA1	NA
TNRC6A	RTN1	NA
CHTF18	VCAN	NA
RRP8	PAX8	NA
WDR74	TIGIT	NA
VPS33A	ATP6V0A1	NA
FAM13A	HIST1H2BJ	NA
LRRC45	ZBTB47	NA
PYCRL	TBCD	NA
SGF29	ATL3	NA
EEF1D	ZFP64	NA
DSTN	EXOC4	NA
MFSD10	LTK	NA
SH3TC1	PRUNE1	NA
METTL7A	SLC25A3	NA
CLIC5	TEPSIN	NA
APOM	MT1X	NA
HMGA1	RAPGEF1	NA
HKR1	ITFG1	NA
SCRN2	CDCA8	NA
GRAP	CDT1	NA
CLPTM1	CENPF	NA
NDST2	TTC39C	NA
PITRM1	PHF19	NA
KRTCAP3	DLG4	NA
PMEPA1	CHRNA10	NA
CTBP2	C1orf162	NA
PRRT2	SUFU	NA
RRP9	NR1H3	NA
RNF8	TYMS	NA
TRMT2B	EIF2AK4	NA
NUDC	RIN1	NA
PSMD13	CCNB2	NA
ADSSL1	GART	NA
SYMPK	NABP2	NA
TOP3B	TUFM	NA
PINX1	PCCB	NA
CDK5RAP2	SIN3B	NA
TTN	FANCI	NA
PHGDH	TPI1	NA
PEX16	AQP3	NA
ATP6V0A2	CD84	NA
PTPN12	HS6ST1	NA
MBD4	STK24	NA
TRIM24	ASAP1	NA
SUCLG2	CDKL5	NA
TPP2	SLCO3A1	NA
RAP2B	NA	NA
PCBP2	NA	NA
TMED4	NA	NA
PAPLN	NA	NA
PRR7	NA	NA
TAF1C	NA	NA
UTP4	NA	NA
C10orf2	NA	NA
MIB2	NA	NA
LYPLA2	NA	NA
ADCK2	NA	NA
MAP4K2	NA	NA
NT5E	NA	NA
MAP2K5	NA	NA
ITM2B	NA	NA
TRIP6	NA	NA
SERPINB6	NA	NA
HACD4	NA	NA
DDAH1	NA	NA
KCTD5	NA	NA
ANK3	NA	NA
KRBA1	NA	NA
DGKE	NA	NA
TAF9B	NA	NA
SNX29	NA	NA
MAT2A	NA	NA
ALOX5	NA	NA
MAP4K4	NA	NA
NRGN	NA	NA
UBA1	NA	NA
RTN1	NA	NA
VCAN	NA	NA
PAX8	NA	NA
TIGIT	NA	NA
ATP6V0A1	NA	NA
ZNF710	NA	NA
HIST1H2BJ	NA	NA
ZBTB47	NA	NA
TBCD	NA	NA
ATL3	NA	NA
ZFP64	NA	NA
EXOC4	NA	NA
LTK	NA	NA
PRUNE1	NA	NA
SLC25A3	NA	NA
TEPSIN	NA	NA
MT1X	NA	NA
RAPGEF1	NA	NA
ITFG1	NA	NA
CDCA8	NA	NA
CDT1	NA	NA
CENPF	NA	NA
TTC39C	NA	NA
PHF19	NA	NA
DLG4	NA	NA
CHRNA10	NA	NA
C1orf162	NA	NA
SUFU	NA	NA
NR1H3	NA	NA
TYMS	NA	NA
EIF2AK4	NA	NA
RIN1	NA	NA
CCNB2	NA	NA
GART	NA	NA
NABP2	NA	NA
TJP2	NA	NA
TUFM	NA	NA
PCCB	NA	NA
SIN3B	NA	NA
FANCI	NA	NA
TPI1	NA	NA
AQP3	NA	NA
CD84	NA	NA
HS6ST1	NA	NA
STK24	NA	NA
ASAP1	NA	NA
CDKL5	NA	NA
SLCO3A1	NA	NA
