## Supplemental Data 12 for "Personalized Perturbation Profiles Reveal Concordance between Autism Blood Transcriptome Datasets"

C18orf25 Correlated Genes	C15orf39 Correlated Genes	C1orf109 Correlated Genes	C1orf43 Correlated Genes	C19orf12 Correlated Genes	C6orf106 Correlated Genes	C3orf58 Correlated Genes	C19orf53 Correlated Genes	C17orf80 Correlated Genes	C4orf33 Correlated Genes	C21orf2 Correlated Genes	C10orf2 Correlated Genes	C1orf162 Correlated Genes	C10orf25 Correlated Genes	C10orf90 Correlated Genes
ABHD13	ABHD4	AASDH	ACAP3	ADSS	AAAS	ABCA3	ADAR	ABHD18	ACAA2	ABCB8	ACBD6	ACSL5	ABCA5	ABCA5
ABHD18	DGCR2	ADAMTSL2	AGRN	AGL	AFTPH	ABCB6	AIFM1	ACAP2	ADAM28	ABHD16B	ADPRM	ACTB	ACIN1	ADAMTS18
ACAP2	EIF4G3	AGGF1	AMD1	AP2A1	ALAS1	ACADM	AKR1B1	ACOT7	ADGRL1	ABLIM2	ADSL	ACTG1	ACSL3	ADORA1
ADAM9	EMB	AIDA	ARHGEF1	ARHGEF3	ALG13	ACSM5	AKT1S1	ACTR1B	ALG6	ACADM	AIP	CACNA1E	ADORA1	AIFM3
ADAT3	GRSF1	ARMCX2	ARID3B	ASCC3	AMD1	ACTL6B	ALS2	ADORA1	ARHGEF1	ADAM33	AKAP1	CALR	AGO1	ANXA4
ADH5	GTPBP1	ATAD1	ARL6IP5	ASPHD2	ANKRA2	ADPRM	ARL16	ALG9	ATG4A	ADAMTS13	ANP32B	CASP8	AKAP13	ARSI
AEBP2	LRIG1	ATF1	ARV1	BBIP1	ANKRD13A	AHR	ATP2C1	ANAPC15	ATPAF1	ADH5	APEX1	CAST	ALDH18A1	ATAT1
AFF4	NMNAT1	ATG4C	ATAD2B	BBS10	ARL8B	ALDH4A1	ATXN1	ARID3B	BVES	ADRM1	APTX	CCDC97	ALDH1L1	ATP1B1
AFTPH	ODF2L	ATP23	ATP6V0E1	CCDC117	ASCC2	AMZ2P1	AUP1	ARL5B	CAMLG	AFF4	ATPAF1	COTL1	ARHGAP17	B4GALT3
AGPAT5	PLD3	ATPAF1	BAZ2B	CCDC189	ATG7	ANKRA2	BRAT1	ASPDH	CAPZA2	AGFG1	BTF3	CTDSP1	ARID1A	CAMKMT
ALG10B	PRKACA	BLVRB	BLOC1S2	CCNDBP1	BHMT2	ANKRD13C	CAND1	ASXL2	CARD16	AKIP1	BYSL	DLGAP4	ASXL1	CD22
ANKS3	RARA	CNIH1	BRF2	CCT4	CA11	ANKRD16	CC2D1A	ATF1	CARD8	ALOX12B	BZW2	DOK2	ATAT1	CDK8
ANTXR1	RNF19B	COX7A2	BRICD5	CD6	CACYBP	ARFIP2	CCDC59	ATF2	CCDC40	AMMECR1	C1QBP	FAM214B	ATP1B2	CERS1
APOOL	SETDB1	CSNK1G1	CCDC90B	CDC42SE1	CCDC25	ARHGAP25	CDIPT	BASP1	CD69	ANAPC15	C1QL1	FOXD3	ATP6V1H	COL9A3
APPBP2	SIPA1L1	CUL4A	CCNG1	CDHR1	CCT6A	ARHGAP30	CEBPB	BAZ1A	CNTRL	APPL1	CASP6	GFM1	BDH1	CPLX3
AQR	TBC1D14	DDC	CNIH1	CENPBD1P1	CCT6P1	ARL6IP5	CEP57	BBS10	COL8A2	ARFGAP2	CD47	GIMAP8	BLOC1S4	CPXM2
ARFRP1	TLE4	DHRS2	COL6A1	CIC	CDAN1	ARL8B	CKAP5	BFAR	CRTC1	ARHGDIG	CD96	GLMP	BPTF	CSRP1
ARHGAP42	TRIM8	DHX15	COMMD6	CMPK1	CDC42SE1	ATG12	CLCN3	BRIP1	DNAJC10	ARL10	CHMP7	HCN2	BRPF1	CTF1
ARIH1	U2AF1	DNAJC8	COPS2	CNGB1	CEP131	ATG4C	CLDN5	CAMK1G	DRAM2	ASPHD1	CHRM3	HLA-B	CAMK2B	CYP39A1
ARL5B	WDR86	EFCAB7	COX7A2L	CNIH1	CEP290	AZIN2	CLN6	CAMK2N2	EPB41L4A-AS1	ATAD3B	COG8	HLA-C	CCNO	DDX46
ARL8A	ZNF843	FAM220A	COX7B	CNNM3	CEP44	BARHL1	CLPP	CARMIL2	EXOSC10	ATF1	CPQ	HLA-E	CDH4	DDX52
ARMC5	NA	FAM81A	CREBZF	CNOT2	CES4A	BFAR	CLTA	CCAR1	FGFR1	ATG4C	CSNK2A2	HS2ST1	CDIP1	DHX9
ARPC4	NA	FBXW2	DGCR8	CNOT3	CHD4	BID	CLU	CCDC66	FLNC	ATP11C	CYLD	IER2	CDK5R2	DNAJA4
ARSK	NA	GATM	EBAG9	CNOT8	CHMP4B	C1GALT1	CNPY2	CCNT2	FOXP4	ATP2B4	DANCR	IL4I1	CDK5RAP2	EFHD1
AURKAIP1	NA	GCFC2	ESD	COG4	CNPY2	CCDC13	COA3	CDC14B	GALNT3	ATP6V0E2	DDX28	ITGB2	CDV3	EIF4ENIF1
AVL9	NA	GDAP1L1	EVI2A	COL10A1	COG4	CCNDBP1	COG6	CDK2	GCLM	ATR	DENND2D	LARS2	CHAC1	ERMN
B4GALNT4	NA	GPD1	EXOC7	COX19	CPSF1	CD164	COMT	CDKN1C	GLRX	BAZ1B	DGKE	MAN2B1	CHD2	EZH2
BBS10	NA	HIBADH	GIGYF1	CPNE8	CREBZF	CD274	COPE	CDKN2AIP	GPN3	BBS10	DIABLO	MAP4	CHD4	FAM107A
BLZF1	NA	HNRNPR	GOLGA7	DCBLD1	CSNK1A1	CD47	COPZ1	CENPQ	GTF2B	BCL2L13	DLL1	MMP17	CHD8	FAM53A
BMPR2	NA	HR	GSTO1	DCLK1	DDX19B	CEP57	COX4I1	CES5A	HAUS5	BCORL1	DNAJC21	MTMR11	CHRDL1	FARP2
BRAP	NA	IFT122	HAUS3	DCP2	DENND6A	CHD3	CTNNA3	CHCHD3	HMGCL	BCS1L	DNAJC24	NDUFS1	CLDN10	FXYD3
BRWD3	NA	INVS	HERC2	DCTD	DGCR8	CMPK1	CYBA	CHRNA4	HS2ST1	BFAR	DNASE1	NECAP2	CLDN16	GPR62
BTBD7	NA	KCNAB1	HNRNPH1	DDX20	DHX38	CNIH1	DAD1	CHST1	ICMT	BNIPL	DOCK9	NOLC1	CNOT1	HAPLN2
CAPN7	NA	KIF3A	INTS6L	DFFB	DONSON	CNOT8	DAPK3	CINP	IFT80	BRD9	DPH5	NPC2	CPNE9	HMGXB4
CARF	NA	KLF1	JTB	DIS3	DYNLT3	CORO1A	DCC	CLDN11	IMPA1	BTF3L4	DYRK2	PEX26	CPSF7	HPS1
CARS2	NA	KLHL7	LRCH4	DPH2	DYRK2	CREBL2	DDX21	CNOT2	IQCH	BUB1	EEF1A1	PIGT	CREB3L1	HS3ST4
CASP8AP2	NA	KRIT1	MACF1	DR1	E2F5	CRLF3	DENND4C	CROT	KYAT3	C2CD4C	EEF1D	PKN2	CSRP1	HSPA14
CBLL1	NA	LINC01144	MAP1LC3B	DUS2	EIF3B	CROT	DENND5A	CUL4A	LRRC20	CACFD1	EIF3F	PLXND1	CTCF	IL20RA
CCDC126	NA	LOC202181	MDH1	DUSP14	EML4	CSNK1E	DHRS4	CXCL14	LRRC40	CALD1	EIF3G	PSMB2	CYB5R1	INTS5
CCDC169	NA	LOR	MGA	EAPP	EMX1	CSNK2A1	DHX9	DHX9	LSM14A	CALY	EIF3H	RAC2	DAGLA	IPO13
CCDC85B	NA	MEX3C	MLLT6	ECHDC2	ESPL1	DAPP1	DIABLO	DNAAF2	MBNL1	CAMK2N2	ELP2	RNF41	DEDD	KCNMB4
CDH11	NA	MSX2	MMADHC	EFR3A	ESYT3	DCK	DNAJB11	DNAJC2	MIER1	CAMSAP3	EMG1	S100A10	DGCR8	KEL
CDK12	NA	NADK2	MORF4L1	EPHA6	ETV1	DHPS	DNM1L	DOC2A	MIS18BP1	CANX	EPB41L4A-AS1	SEMA6B	DGKE	KIAA1549
CHCHD6	NA	NOL11	MRPL45	EXTL1	EXOC3	DISC1	DOCK3	DPH6	MOB1B	CAPRIN1	EPHA4	SLC29A3	DHX38	KIF25
CHD9	NA	NPRL3	MRPS22	FABP3	FBXO9	DPH3	DYNLL1	DYRK2	MTERF3	CASKIN2	EVC2	SYN1	DOCK11	KIF26A
CLOCK	NA	NUDT7	MRPS35	FAF1	FKBP1B	DPH3P1	DYNLRB1	E2F5	MUTYH	CCDC157	EXOSC7	THEM5	EFTUD2	LARP6
CLPX	NA	NUP205	MSI2	FBXW7	FOXN2	DR1	DZIP3	EFCAB7	NABP1	CCDC50	F11R	TMOD3	EHMT1	LARS
CLTA	NA	PDCD5	MYH3	FHAD1	FTSJ3	DRAM2	EHD2	EGR4	NEDD1	CCM2L	FAAP100	TNK2	EML4	LHFPL3
CLTB	NA	PDIK1L	MYSM1	FKBP1B	FUS	DYNC1LI2	EIF1	EIF4G2	NFYA	CD274	FBL	TRIT1	EPB41	MAOB
CMTR2	NA	PDS5A	NDUFAB1	FNTB	GATAD2B	EAF2	EIF3I	ELP4	NIPSNAP3A	CD2AP	FGFR1	TTC7A	EPDR1	MAP7
CNOT9	NA	PEX1	NEK4	FOXJ3	GDI1	EID3	EIF3K	EML2	ODF2L	CD302	FH	UBC	ETV5	MED24
CRNKL1	NA	PLCL1	NPHP4	FRAS1	GRIN1	EIF3B	EMC6	EPC2	PCDH1	CD84	FOXN2	VPS33A	EXOSC10	MITF
CSNK1G3	NA	POLL	NRF1	FUBP3	H2BFXP	EIF3M	ERH	FADS6	PI4K2B	CDC73	GABPB1-AS1	YWHAB	EZH2	MORC2
CTDSPL2	NA	PPAT	OCIAD1	GCNT2	HERC6	EPB41L2	ERO1A	FAM111B	PIK3CD-AS1	CDK10	GALNT12	ZFP36L2	FAM110C	MRAP
CUL3	NA	PPP1R8	PAIP2	GEMIN8	HNRNPA3	EPS15	FBXL20	FAM53A	PKD1L1	CDK12	GATM	NA	FAM185A	MTRR
CUL4B	NA	PUM1	PAXBP1	GIN1	HNRNPK	EVI5	FKBP1A	FKBP14	PLA2G4A	CEP76	GDI2	NA	FAM193A	MYO1D
CYB5RL	NA	RAB39B	PFDN5	GNL1	HPX	FAM155B	FUNDC2	FRS2	POU6F1	CFAP73	GID8	NA	FAM71E1	NKX2-8
CYP2U1	NA	RBAK	PNISR	GPR17	INPP4A	FAM32A	G3BP2	FUT1	PPP1R8	CHD9	GTF3C2	NA	FUT3	NOVA1
DAAM1	NA	RBM43	POLR2K	GSAP	INTS6L	FAM76A	GALNS	FXYD1	PRMT6	CHRNA10	GYG2	NA	GALNT16	NSMAF
DCAF17	NA	RBM8A	POMT1	GTF3C5	IVNS1ABP	FBLL1	GAPDH	GIGYF2	PROSER3	CHST1	HERC6	NA	GCN1	ONECUT2
DCP1A	NA	RECK	PRDX3	HAUS6	KCNG1	FOXP2	GCN1	GIT2	PSMC2	CIRBP	HIKESHI	NA	GLE1	OR2L2
DCTN3	NA	ROGDI	PROSER3	HOMER1	KDELR2	FPGT	GTF2F1	GMPS	PTGER4	CLDN15	HNRNPA0	NA	GNL3L	PACSIN3
DCUN1D1	NA	RWDD2A	PRR13	HSPB9	KLF16	GEMIN4	GTF2H3	GPATCH11	PTPRC	CLSPN	HNRNPD	NA	GOLGA7B	PAMR1
DDX60	NA	S100PBP	PSMB1	HTR7P1	KPNB1	GPBP1L1	GTF3C6	GPATCH2L	RAI1	CLTB	HSPA14	NA	GPD1L	PAQR4
DESI2	NA	SAMM50	RBM33	IBTK	LAS1L	GPSM1	HCFC1R1	GRM5	RAP1B	COL11A2	IGBP1	NA	GPI	PAQR6
DHX29	NA	SLC10A7	RGS12	IKZF5	LINC00265	GSAP	HES1	GRP	RLF	COPS2	ILF2	NA	GPR143	PDCD11
DMXL1	NA	SLC30A5	RNF14	IPCEF1	LSM8	HAAO	HLTF	GTPBP10	RMDN1	COX4I1	KBTBD6	NA	GRIK3	PIK3R2
DPH6	NA	SLC38A3	RNFT1	IPO7	MCM5	HACD4	HM13	HCFC1R1	RPAP1	COX6A1	KCNE1	NA	GRM5	PIP4K2A
DR1	NA	SNCA	RPS7	KCMF1	MDM4	HIP1R	HTRA2	HMGN4	SAMD9	COX7C	LEPROTL1	NA	GSE1	PITPNB
DTNB	NA	SRP72	SDHD	KCNIP4	MPP7	HIVEP3	IARS	IFT52	SAMSN1	CPNE3	LINC00847	NA	GTF3C5	PM20D2
DTWD2	NA	SSBP2	SENP7	KLHL14	MTA2	HMGXB4	IFI6	INTS7	SCLT1	CRELD1	LINC01278	NA	HINFP	PPP1R16B
DYNLRB1	NA	STK35	SETD5	KLHL9	MTRF1	HNRNPA0	IKZF4	IPO11	SCP2	CRYZL1	LMO7	NA	HIVEP2	PRMT5
EEA1	NA	STX1B	SFSWAP	LINC00663	MYH3	HNRNPA3	INPP4A	IPO5	SERPINB1	CSTF2	LUZP1	NA	HNRNPL	PRR18
EGFL7	NA	TBC1D10B	SFT2D1	LINC01278	NAPG	HS2ST1	ISCA2	ITGB3BP	SGSM1	CTBS	MAN1C1	NA	HNRNPUL1	PSRC1
EIF2AK2	NA	TESC	SMG1	LPCAT4	NDUFA8	HS3ST1	JTB	ITM2C	SLIT1	CTRL	MAPT-AS1	NA	HSPA4L	PTGDS
EIF4G2	NA	TIGD2	SNAPC4	LRMP	NMT1	ISY1	KLF13	KCNJ4	SNX4	CTSF	MAST4	NA	ID4	RAB40B
ELK3	NA	TM2D1	SNRNP27	LSM14A	NMT2	ITGAX	KLHL18	KCNK12	SOCS6	CUL4A	MED30	NA	IGSF5	RAMP3
ENTPD6	NA	TMEM107	SREK1	MACF1	NOP56	ITPKB	KMT2D	KHDRBS1	SPCS3	CXXC1	MGMT	NA	ING4	RAP1GDS1
EPC2	NA	TMEM41B	STAG3L3	MAPK15	NUP37	ITPR2	KRTCAP2	KIAA1958	STXBP3	DAAM1	MPO	NA	INO80	RAP2A
EPG5	NA	TMEM69	SUGP2	MED23	OCIAD1	JPH4	LAMP1	KLHDC10	SZT2	DAZAP1	MRPL30	NA	INPP4B	RARRES2
EPN1	NA	TMTC4	THOC2	METAP2	PABPC1	KBTBD3	LMAN2	KMT2C	THEM6	DCAF13	MRPS16	NA	INTS9	RASGRP3
EVI5L	NA	TNFSF8	THOC7	MRPS31	PAXBP1	KCTD12	LSM5	LDHD	TMC8	DCAF17	MRPS18B	NA	IRX2	RBM27
EXOC5	NA	TRIM8	TIA1	MYADM	PCF11	KCTD6	LSM6	LIN9	TMEM167B	DCP2	NFU1	NA	ITPKA	RBP1
EXOC6B	NA	TSEN15	TMCO1	NAPB	PCMTD2	KPNA4	MANF	LOC100130872	TMEM59	DDI2	NGDN	NA	ITPR1	RCAN2
FAAH	NA	TUBD1	TMEM126A	NEDD4L	PDK2	KPNA6	MAP3K7	LPCAT4	TMEM8B	DGKH	NME1	NA	KCNJ6	SCN3A
FAM135A	NA	TWISTNB	TMEM126B	NEPRO	PIGL	LACC1	METTL5	LY86-AS1	TNFAIP8	DHCR7	NOB1	NA	KDM1A	SEC24A
FAM173A	NA	UBA5	TMEM14B	NFYC	PITHD1	LDHA	MFSD9	LYSMD3	TWISTNB	DHX29	NOL7	NA	KDM4A	SHISA2
FAM207A	NA	UBTD2	TMEM70	NGDN	PLEKHG5	LIMD1	MIF	MANEA	UBA6	DHX30	NPM1	NA	KDM5B	SLC45A3
FAM91A1	NA	URB2	TNRC6A	NPHP4	PLPPR1	LINC00271	MOB3A	MAP7D3	UNC93B1	DHX40	NSUN5	NA	KHSRP	SORCS2
FASTKD2	NA	USP1	TOMM20	NSUN3	PNISR	LIPG	MRGBP	MDM1	UPRT	DISP1	OCIAD2	NA	KIF3B	SOWAHA
FBXL4	NA	ZBTB21	TPT1	NUDT7	POLI	LRPPRC	MRPL2	METTL14	USP1	DNAJC4	OTUD7B	NA	LRIG2	SPATS2
FBXO28	NA	ZNF134	U2SURP	OCIAD2	POT1	LRRC37B	MRPL21	MEX3C	USP33	DRAM2	PAOX	NA	MANEAL	SPNS2
FIS1	NA	ZNF180	UBE2D3	OXCT2	PPM1G	LRRC4C	MRPL47	MIS18A	VRK2	DRD4	PAQR8	NA	MAPRE3	SPOCK3
FKBP14	NA	ZNF571	UBE2F	PACSIN1	PPP2R5D	LYL1	MRPL55	MRPS14	WDR3	DUSP15	PARG	NA	8-Mar	SSRP1
FKBP2	NA	ZNF615	UBE2Q2P1	PCP4L1	RARS2	MAPKAPK5-AS1	MRPS12	MSANTD4	ZBTB8OS	DUSP16	PATZ1	NA	MBTD1	STK31
FKTN	NA	ZNF677	UBN2	PDCL	RBM14	MAT2B	MRPS18B	MSI2	ZMPSTE24	EFCAB7	PCED1A	NA	MDFI	STMN4
FNDC3A	NA	ZNF684	VDAC1	PEX12	RBM25	MBNL1	MRPS26	MXD1	ZMYM1	EHD4	PCED1B	NA	MED1	TARSL2
FNDC3B	NA	ZNHIT6	VPS26A	PIGK	RBM6	MBNL2	MRPS33	NBR1	ZNF219	EIF3A	PCID2	NA	MED28	TMEM176A
FRS2	NA	ZW10	ZCCHC18	PITHD1	RBM8A	MBTPS2	MRPS34	NDUFB10	ZNF30	EMC9	PDE7A	NA	MGA	TMEM178A
FSCN1	NA	NA	ZMYM1	PITPNM1	RCN1	MDFIC	MTIF3	NEDD4	ZNF529	ENAH	PDGFB	NA	MORC2	TOP1
FYTTD1	NA	NA	ZNF117	PLEKHA3	RCOR3	MDM1	MYDGF	NGB	ZNF584	EPB41L2	PHACTR2	NA	NCAPD2	TOPBP1
G2E3	NA	NA	ZNF224	PLPP5	RIOK1	MED8	NAA20	NIFK	ZNF662	EPB41L4A-AS1	PLA2G3	NA	NCBP3	TPD52L1
GABPA	NA	NA	ZNF326	PNRC2	RPIA	MEGF8	NDUFA4	NRAS	ZNF684	ERC1	PMS1	NA	NFRKB	TRPM1
GAMT	NA	NA	ZNF417	PPP3R1	RRM2	MFSD14A	NDUFAF1	NSMAF	NA	ERN1	POLR1C	NA	NFYC-AS1	TSGA10
GDAP2	NA	NA	ZNF440	PRELID3B	RSBN1L	MIER1	NDUFB4	NUDT14	NA	FAM174B	POLR1E	NA	NOP2	TSPAN15
GIPC1	NA	NA	ZNF518A	PSEN2	SAFB	MIGA1	NDUFB5	NUP88	NA	FBRSL1	PPIL1	NA	NPPC	TTPAL
GNA13	NA	NA	ZNF587	PTCD3	SART3	MLLT3	NDUFB8	OTUD6B	NA	FBXL5	PPP1R1B	NA	NR2E1	UNC5B
GON4L	NA	NA	ZNF655	PTGES3	SF3B1	MORC2	NDUFS3	PAOX	NA	FBXO48	PPP3CC	NA	NUP188	USP10
GOSR1	NA	NA	ZNF662	PTP4A2	SKP1	MORN5	NDUFS5	PARD3B	NA	FGL2	PQBP1	NA	NUP214	VWA1
GPATCH2L	NA	NA	ZNF83	PVR	SLC25A4	MRPL44	NDUFV2	PATL1	NA	FIGN	PRKACB	NA	NUP93	ZFP64
GPSM1	NA	NA	ZNHIT3	RANBP9	SLC6A20	MRPL50	NEDD8	PFDN1	NA	FLI1	PRKCH	NA	OGDH	ZNF346
GPX4	NA	NA	NA	RBM18	SMARCE1	MSL3	NFKBIB	PMS1	NA	FN1	RANBP1	NA	OLFM2	ZSWIM5
GTF3C3	NA	NA	NA	RCBTB1	SNRPB2	MYBBP1A	NPRL2	POLR2D	NA	FNIP2	RASGRF2	NA	OLIG2	NA
GZF1	NA	NA	NA	RHBDL3	SNURF	NAA11	NR1H3	POM121	NA	FRS2	RASGRP1	NA	OR4K1	NA
HCFC1R1	NA	NA	NA	RNF11	SPNS1	NEAT1	NTAN1	POT1	NA	FUT10	RBM12	NA	OR4N2	NA
HCFC2	NA	NA	NA	RNF139	SPTBN4	NLRP1	ORAI1	PPP1R3F	NA	GADD45G	RCAN3	NA	PBRM1	NA
HEXIM2	NA	NA	NA	RNF6	SREK1	NOL7	ORAI3	PPP1R7	NA	GALT	RIOK1	NA	PCF11	NA
HIF1A	NA	NA	NA	RPRML	SSRP1	OGFOD3	PARD3B	PRKAR2A	NA	GAS2L3	RNASEH2C	NA	PCGF2	NA
HIPK3	NA	NA	NA	SACM1L	SYNE2	OPALIN	PARK7	PRPF38A	NA	GDPD3	ROPN1	NA	PDCD11	NA
HIVEP1	NA	NA	NA	SAE1	SYNJ1	PAK1IP1	PARP8	PRR7	NA	GGA1	RPAIN	NA	PGD	NA
HNRNPLL	NA	NA	NA	SAMD3	TACC3	PCBP2	PDPK1	PTGDR2	NA	GGN	RPL12	NA	PHF8	NA
HOOK3	NA	NA	NA	SARDH	TDG	PCGF5	PEBP1	PTGDS	NA	GIT2	RPL14	NA	PIP5K1C	NA
HRAS	NA	NA	NA	SDC2	TFCP2	PDIK1L	PELP1	PTGES	NA	GNG8	RPL15	NA	PKM	NA
IMPAD1	NA	NA	NA	SDR16C5	THOC2	PDPN	PHF5A	PTPN5	NA	GOSR1	RPL18	NA	POGZ	NA
INF2	NA	NA	NA	SEC23B	TIA1	PELP1	PIGC	RAD18	NA	GPATCH11	RPL22	NA	PPARGC1A	NA
INTS6	NA	NA	NA	SEC63	TIAM2	PES1	PNKD	RALGAPA2	NA	GPN3	RPL24	NA	PPM1J	NA
JAK2	NA	NA	NA	SF3B4	TRAFD1	PHKG1	PNPLA6	RBM43	NA	GRK6	RPL29	NA	PRDM15	NA
JOSD2	NA	NA	NA	SFXN4	TRIM37	PM20D2	PPIB	RBM7	NA	H6PD	RPL3	NA	PRKD1	NA
JRKL	NA	NA	NA	SGMS1	TRPV2	PPCS	PPP1R12B	RFC1	NA	HAUS2	RPL35A	NA	PRRC2A	NA
KDM5A	NA	NA	NA	SH3KBP1	TUBA4A	PRELID3B	PRDX5	RHBDL1	NA	HHATL	RPL5	NA	PTCH1	NA
KDM6A	NA	NA	NA	SLC11A2	TUBB2A	PRMT7	PREB	RNF115	NA	HLTF	RPL7L1	NA	PTK2B	NA
KIAA0586	NA	NA	NA	SLC25A25	TYK2	PRPF8	PRKAG1	RPAP2	NA	HMGN4	RPL8	NA	RAB11FIP5	NA
KIAA0825	NA	NA	NA	SLC39A4	USP42	PRR29	PRPF40A	RPAP3	NA	HYAL1	RPLP0	NA	RAD21	NA
KIAA0930	NA	NA	NA	SLC39A6	WDR36	PTCD3	PRRC2C	RPN2	NA	IGF1	RPS14	NA	RARRES2	NA
KLF16	NA	NA	NA	SMC3	XPO5	PTP4A2	PSMA3	RPRD1B	NA	IGSF6	RPS3	NA	RBM14	NA
KLF3	NA	NA	NA	SOX8	YBX1	PTPN23	PSMA4	RRN3	NA	IL11RA	RPS4X	NA	RCL1	NA
KLHL15	NA	NA	NA	SPATS2L	YWHAB	PTPRC	PSMC4	RYK	NA	IL17RA	RPS6	NA	RFX7	NA
KPNA4	NA	NA	NA	SPIN1	YWHAZ	RAP1A	PSMD6	SASS6	NA	IL34	RPS9	NA	RLBP1	NA
LCOR	NA	NA	NA	SPTBN4	ZER1	RBM3	PSMG3	SBF2	NA	IMPAD1	RPUSD4	NA	RPS20	NA
LIME1	NA	NA	NA	ST3GAL1	ZFP62	RBMS1	PTMA	SCN2B	NA	INF2	RSL1D1	NA	RSBN1	NA
LIN7B	NA	NA	NA	STAG2	ZNF133	RBMXL1	PTPMT1	SCRN3	NA	INO80E	RUFY3	NA	RTTN	NA
LPP	NA	NA	NA	STAU2	ZNF219	RIPK2	PUM1	SENP1	NA	ISG20L2	SAMM50	NA	S100PBP	NA
LRSAM1	NA	NA	NA	STX12	ZNF440	RMND1	R3HDM2	SEPSECS	NA	ITPK1	SAT1	NA	SETD5	NA
LYSMD3	NA	NA	NA	STX6	ZNF518A	RMST	RALY	SERPINI1	NA	ITPRIPL2	SCML4	NA	SETDB1	NA
LZTFL1	NA	NA	NA	SUCO	ZNF562	RNF13	RBM25	SFTPC	NA	JMJD4	SEL1L3	NA	SF3B2	NA
LZTS2	NA	NA	NA	TBP	ZNF674-AS1	RNF6	REXO2	SIKE1	NA	JSRP1	SFT2D3	NA	SF3B3	NA
MALT1	NA	NA	NA	TCAIM	ZNF713	RPAP1	RHEB	SKA2	NA	KAT2A	SH3KBP1	NA	SFMBT1	NA
MAP4K3	NA	NA	NA	TCF12	ZNF800	RPAP2	RIBC1	SLC10A7	NA	KCNJ11	SHMT2	NA	SGPL1	NA
MAP9	NA	NA	NA	TIAL1	NA	RTCA	RNF126	SLC25A4	NA	KLF7	SLC25A36	NA	SHISA6	NA
MCM9	NA	NA	NA	TM9SF3	NA	SAC3D1	RNF24	SLC39A6	NA	KLHDC9	SNRPF	NA	SHROOM1	NA
MDM1	NA	NA	NA	TMCO1	NA	SAMD9L	ROCK1	SMURF2	NA	KLHL22	SSR2	NA	SIRT3	NA
METTL26	NA	NA	NA	TMEM167B	NA	SASS6	RPF2	SNX2	NA	LCAT	TAPT1	NA	SLC1A3	NA
MEX3C	NA	NA	NA	TMEM199	NA	SCP2	RPL14	SP3	NA	LDHD	TC2N	NA	SLC4A8	NA
MFAP3	NA	NA	NA	TMEM30A	NA	SEC22B	RPL23AP32	SP4	NA	LEPROT	TCF12	NA	SLCO5A1	NA
MIER2	NA	NA	NA	TMEM38B	NA	SEMA6C	RPL8	SPDL1	NA	LINC00671	TCF7	NA	SMARCA2	NA
MOB4	NA	NA	NA	TPPP2	NA	SEZ6L	RPP21	SPICE1	NA	LINC00894	TMEM165	NA	SMARCC1	NA
MPG	NA	NA	NA	TRIB1	NA	SGK3	SCYL1	SPRTN	NA	LPCAT2	TMEM19	NA	SMIM10L2A	NA
MPST	NA	NA	NA	TRIM4	NA	SLC35F1	SEC11A	SRFBP1	NA	LRIF1	TMEM248	NA	SMIM10L2B	NA
MRPL12	NA	NA	NA	TRIM58	NA	SLC35G1	SEC11C	SS18	NA	LRRC24	TMEM50B	NA	SPTBN5	NA
MRPL42	NA	NA	NA	TRIM8	NA	SLC39A6	SERINC3	SYNCRIP	NA	MANEAL	TOMM20	NA	SRRM2	NA
MSANTD4	NA	NA	NA	TTC13	NA	SLCO1A2	SF3B5	SYNRG	NA	MAP3K7	TOP1MT	NA	STAC2	NA
NAA10	NA	NA	NA	TUBB4B	NA	SLIT1	SLC25A11	SYT12	NA	MAP7D3	TPK1	NA	STAG1	NA
NAB1	NA	NA	NA	TUFT1	NA	SMARCA4	SLC30A6	TAF1B	NA	MAPK12	TRABD2A	NA	STIM1	NA
NDUFA11	NA	NA	NA	TXNRD3NB	NA	SMIM14	SLC30A9	TCEAL7	NA	MAPKAPK5-AS1	TSEN2	NA	TAB2	NA
NENF	NA	NA	NA	UBA2	NA	SNX5	SLC45A4	TCERG1L	NA	9-Mar	TTC39A	NA	TAPT1-AS1	NA
NMD3	NA	NA	NA	UBE2M	NA	SPHAR	SMIM11A	TCF25	NA	MC1R	TTLL1	NA	TEX2	NA
NR2C2	NA	NA	NA	UBL3	NA	SPTBN1	SMIM14	TEF	NA	MCFD2	UBE2I	NA	THRAP3	NA
NRIP1	NA	NA	NA	URI1	NA	SRRM3	SNAPIN	TGFBRAP1	NA	MED16	UBXN1	NA	TOM1L1	NA
OSBPL6	NA	NA	NA	USP1	NA	SRSF10	SNRPB2	THAP12	NA	MED21	ULK4	NA	TPCN1	NA
OXLD1	NA	NA	NA	USP14	NA	ST3GAL3	SNU13	THAP2	NA	METAP2	USP14	NA	TRDMT1	NA
PAPOLG	NA	NA	NA	USP33	NA	STOM	SNX14	TIAF1	NA	MEX3C	UXT	NA	UBAP2L	NA
PARD3B	NA	NA	NA	USPL1	NA	STOX1	SNX29P2	TMED2	NA	MGA	VDAC2	NA	UBR5	NA
PCF11	NA	NA	NA	VAV3	NA	STXBP3	SNX8	TMEM155	NA	MIA2	WDR26	NA	UNK	NA
PCYT2	NA	NA	NA	VCPKMT	NA	SVIP	SOD1	TMEM184C	NA	MIER3	WDR74	NA	VTCN1	NA
PDIA2	NA	NA	NA	YWHAZ	NA	SYT17	SON	TMEM68	NA	MLXIP	WNT4	NA	VWA7	NA
PGGT1B	NA	NA	NA	ZC4H2	NA	TAS1R1	SPATA24	TPPP	NA	MMP16	WWP1	NA	WAC	NA
PHIP	NA	NA	NA	ZDHHC11	NA	TBC1D2B	SPG11	TRA2B	NA	MMP28	ZMYND11	NA	WNT7A	NA
PIGQ	NA	NA	NA	ZDHHC22	NA	TCF12	SS18L2	TRIM4	NA	MOB1A	ZNF202	NA	XPO5	NA
PIK3C2A	NA	NA	NA	ZKSCAN3	NA	TDRD7	SSB	TRIM46	NA	MSR1	ZNF213	NA	YDJC	NA
PIK3C3	NA	NA	NA	ZNF34	NA	TFAP2A	STOML2	TRMT44	NA	MTF2	ZNF266	NA	YLPM1	NA
PIK3CA	NA	NA	NA	ZNF436	NA	TMC8	SUCLG1	TRMT61B	NA	MYH7	ZNF286B	NA	ZBTB40	NA
PIKFYVE	NA	NA	NA	ZNF530	NA	TMEM165	TADA2B	TSPAN12	NA	MYO9A	ZNF3	NA	ZNF696	NA
PKN2	NA	NA	NA	ZNF544	NA	TMEM230	TAF2	TTC5	NA	NBN	ZNF32	NA	NA	NA
PNPLA2	NA	NA	NA	ZNF570	NA	TMEM59	TBCA	TXNL4A	NA	NDUFA10	ZNF343	NA	NA	NA
POLD4	NA	NA	NA	ZNF780B	NA	TMEM8B	TFAM	UTP23	NA	NDUFS1	ZNF414	NA	NA	NA
POLR2I	NA	NA	NA	NA	NA	TMOD3	THAP4	WBP2NL	NA	NEK6	ZNF510	NA	NA	NA
PRKCI	NA	NA	NA	NA	NA	TNFSF8	THYN1	WDCP	NA	NENF	ZNF605	NA	NA	NA
PSMB10	NA	NA	NA	NA	NA	TSC22D2	TIAF1	WDR12	NA	NFE2L2	NA	NA	NA	NA
PSMC1	NA	NA	NA	NA	NA	TWSG1	TMEM106C	WDR5B	NA	NFRKB	NA	NA	NA	NA
PTAR1	NA	NA	NA	NA	NA	UGP2	TMEM230	XPNPEP3	NA	NMD3	NA	NA	NA	NA
PTOV1	NA	NA	NA	NA	NA	UNC93B1	TMEM258	YES1	NA	NNT	NA	NA	NA	NA
PUM2	NA	NA	NA	NA	NA	UPRT	TMEM9	ZBTB2	NA	NOC3L	NA	NA	NA	NA
RAB10	NA	NA	NA	NA	NA	USP11	TMLHE	ZBTB33	NA	NOL7	NA	NA	NA	NA
RAB3GAP2	NA	NA	NA	NA	NA	USP49	TOMM22	ZMYM5	NA	NR1D1	NA	NA	NA	NA
RALGAPA2	NA	NA	NA	NA	NA	UTRN	TPP2	ZNF138	NA	NR2F6	NA	NA	NA	NA
RANBP2	NA	NA	NA	NA	NA	VARS	TRAPPC4	ZNF140	NA	NSDHL	NA	NA	NA	NA
RASA2	NA	NA	NA	NA	NA	VRK2	TRPT1	ZNF146	NA	NSFL1C	NA	NA	NA	NA
RB1	NA	NA	NA	NA	NA	WDCP	U2AF1L4	ZNF211	NA	NSUN5P2	NA	NA	NA	NA
RBM12	NA	NA	NA	NA	NA	WNT2B	UBALD2	ZNF224	NA	NUP93	NA	NA	NA	NA
RBM12B	NA	NA	NA	NA	NA	YTHDF2	UBE2W	ZNF225	NA	OBSL1	NA	NA	NA	NA
RBM18	NA	NA	NA	NA	NA	ZMPSTE24	UBXN2B	ZNF234	NA	PAIP1	NA	NA	NA	NA
RBM8A	NA	NA	NA	NA	NA	ZNF224	UCHL5	ZNF24	NA	PALB2	NA	NA	NA	NA
RC3H2	NA	NA	NA	NA	NA	ZNF225	UNC45A	ZNF268	NA	PANK3	NA	NA	NA	NA
REV3L	NA	NA	NA	NA	NA	ZNF331	USP32	ZNF280C	NA	PAQR3	NA	NA	NA	NA
RFNG	NA	NA	NA	NA	NA	ZNF436	VOPP1	ZNF345	NA	PARD3B	NA	NA	NA	NA
RMI1	NA	NA	NA	NA	NA	ZNF487	WAPL	ZNF354B	NA	PARP11	NA	NA	NA	NA
RNASEK	NA	NA	NA	NA	NA	ZNF512B	WIPF2	ZNF417	NA	PARP9	NA	NA	NA	NA
RNF38	NA	NA	NA	NA	NA	ZNF576	YME1L1	ZNF426	NA	PBRM1	NA	NA	NA	NA
RNFT2	NA	NA	NA	NA	NA	ZNF626	ZNF12	ZNF473	NA	PC	NA	NA	NA	NA
ROCK2	NA	NA	NA	NA	NA	ZNF644	ZNF24	ZNF480	NA	PCGF1	NA	NA	NA	NA
RPAP3	NA	NA	NA	NA	NA	ZNF668	ZNF430	ZNF543	NA	PCNX4	NA	NA	NA	NA
RPL31	NA	NA	NA	NA	NA	ZNF821	ZNF609	ZNF548	NA	PDPR	NA	NA	NA	NA
RPL38	NA	NA	NA	NA	NA	ZZZ3	ZNF697	ZNF564	NA	PDS5A	NA	NA	NA	NA
RPRD1B	NA	NA	NA	NA	NA	NA	ZNRD1	ZNF567	NA	PIGK	NA	NA	NA	NA
RRAGC	NA	NA	NA	NA	NA	NA	NA	ZNF568	NA	PKD1	NA	NA	NA	NA
SAC3D1	NA	NA	NA	NA	NA	NA	NA	ZNF585A	NA	PLAA	NA	NA	NA	NA
SART1	NA	NA	NA	NA	NA	NA	NA	ZNF587	NA	PLAGL2	NA	NA	NA	NA
SBNO1	NA	NA	NA	NA	NA	NA	NA	ZNF594	NA	PLCH2	NA	NA	NA	NA
SCAF11	NA	NA	NA	NA	NA	NA	NA	ZNF614	NA	PLEKHH3	NA	NA	NA	NA
SCAND1	NA	NA	NA	NA	NA	NA	NA	ZNF615	NA	PLPPR2	NA	NA	NA	NA
SCRN3	NA	NA	NA	NA	NA	NA	NA	ZNF624	NA	POFUT1	NA	NA	NA	NA
SCYL3	NA	NA	NA	NA	NA	NA	NA	ZNF654	NA	POLK	NA	NA	NA	NA
SEC24B	NA	NA	NA	NA	NA	NA	NA	ZNF675	NA	POLRMT	NA	NA	NA	NA
SENP2	NA	NA	NA	NA	NA	NA	NA	ZNF738	NA	PPP1CB	NA	NA	NA	NA
SESN3	NA	NA	NA	NA	NA	NA	NA	ZNF75A	NA	PPP1R3F	NA	NA	NA	NA
SLC10A7	NA	NA	NA	NA	NA	NA	NA	ZNF766	NA	PRKD3	NA	NA	NA	NA
SLC25A40	NA	NA	NA	NA	NA	NA	NA	ZNF79	NA	PRMT6	NA	NA	NA	NA
SLC30A5	NA	NA	NA	NA	NA	NA	NA	ZNF84	NA	PRPF38A	NA	NA	NA	NA
SLC8A1	NA	NA	NA	NA	NA	NA	NA	ZNF91	NA	PRRC2B	NA	NA	NA	NA
SLX4IP	NA	NA	NA	NA	NA	NA	NA	NA	NA	PTPN14	NA	NA	NA	NA
SMAD2	NA	NA	NA	NA	NA	NA	NA	NA	NA	QKI	NA	NA	NA	NA
SMAD5	NA	NA	NA	NA	NA	NA	NA	NA	NA	RAD18	NA	NA	NA	NA
SMAD9	NA	NA	NA	NA	NA	NA	NA	NA	NA	RANBP2	NA	NA	NA	NA
SMARCD3	NA	NA	NA	NA	NA	NA	NA	NA	NA	RASIP1	NA	NA	NA	NA
SNF8	NA	NA	NA	NA	NA	NA	NA	NA	NA	RB1	NA	NA	NA	NA
SNX2	NA	NA	NA	NA	NA	NA	NA	NA	NA	RBBP8	NA	NA	NA	NA
SNX32	NA	NA	NA	NA	NA	NA	NA	NA	NA	RBMS3	NA	NA	NA	NA
SOAT1	NA	NA	NA	NA	NA	NA	NA	NA	NA	REL	NA	NA	NA	NA
SOCS6	NA	NA	NA	NA	NA	NA	NA	NA	NA	REST	NA	NA	NA	NA
SP3	NA	NA	NA	NA	NA	NA	NA	NA	NA	RGS12	NA	NA	NA	NA
SPPL2A	NA	NA	NA	NA	NA	NA	NA	NA	NA	RHBDL1	NA	NA	NA	NA
SPTLC1	NA	NA	NA	NA	NA	NA	NA	NA	NA	RHOT2	NA	NA	NA	NA
SRBD1	NA	NA	NA	NA	NA	NA	NA	NA	NA	RHPN1	NA	NA	NA	NA
SS18	NA	NA	NA	NA	NA	NA	NA	NA	NA	RIC3	NA	NA	NA	NA
STAM2	NA	NA	NA	NA	NA	NA	NA	NA	NA	RIPPLY2	NA	NA	NA	NA
STRN	NA	NA	NA	NA	NA	NA	NA	NA	NA	RND1	NA	NA	NA	NA
TAF9B	NA	NA	NA	NA	NA	NA	NA	NA	NA	RNF166	NA	NA	NA	NA
TAOK1	NA	NA	NA	NA	NA	NA	NA	NA	NA	RNF215	NA	NA	NA	NA
TBC1D15	NA	NA	NA	NA	NA	NA	NA	NA	NA	RNF24	NA	NA	NA	NA
TCF15	NA	NA	NA	NA	NA	NA	NA	NA	NA	RP2	NA	NA	NA	NA
TECR	NA	NA	NA	NA	NA	NA	NA	NA	NA	RPS15	NA	NA	NA	NA
THAP2	NA	NA	NA	NA	NA	NA	NA	NA	NA	RRP1B	NA	NA	NA	NA
THAP5	NA	NA	NA	NA	NA	NA	NA	NA	NA	RSF1	NA	NA	NA	NA
TMEM134	NA	NA	NA	NA	NA	NA	NA	NA	NA	RTEL1	NA	NA	NA	NA
TMEM167A	NA	NA	NA	NA	NA	NA	NA	NA	NA	RTP5	NA	NA	NA	NA
TMEM184C	NA	NA	NA	NA	NA	NA	NA	NA	NA	RUSC1-AS1	NA	NA	NA	NA
TMEM219	NA	NA	NA	NA	NA	NA	NA	NA	NA	SASS6	NA	NA	NA	NA
TMTC3	NA	NA	NA	NA	NA	NA	NA	NA	NA	SBF2	NA	NA	NA	NA
TOR1AIP2	NA	NA	NA	NA	NA	NA	NA	NA	NA	SCEL	NA	NA	NA	NA
TRAPPC1	NA	NA	NA	NA	NA	NA	NA	NA	NA	SCRN2	NA	NA	NA	NA
TRAPPC5	NA	NA	NA	NA	NA	NA	NA	NA	NA	SCRN3	NA	NA	NA	NA
TRIM46	NA	NA	NA	NA	NA	NA	NA	NA	NA	SEC23IP	NA	NA	NA	NA
TSTA3	NA	NA	NA	NA	NA	NA	NA	NA	NA	SESN3	NA	NA	NA	NA
TTBK2	NA	NA	NA	NA	NA	NA	NA	NA	NA	SFI1	NA	NA	NA	NA
TXNRD2	NA	NA	NA	NA	NA	NA	NA	NA	NA	SH2B1	NA	NA	NA	NA
UBALD1	NA	NA	NA	NA	NA	NA	NA	NA	NA	SHANK3	NA	NA	NA	NA
UBXN4	NA	NA	NA	NA	NA	NA	NA	NA	NA	SKIV2L	NA	NA	NA	NA
UHMK1	NA	NA	NA	NA	NA	NA	NA	NA	NA	SLC16A1	NA	NA	NA	NA
UQCRC1	NA	NA	NA	NA	NA	NA	NA	NA	NA	SLC16A8	NA	NA	NA	NA
USE1	NA	NA	NA	NA	NA	NA	NA	NA	NA	SLC22A6	NA	NA	NA	NA
USO1	NA	NA	NA	NA	NA	NA	NA	NA	NA	SLC25A5-AS1	NA	NA	NA	NA
USP14	NA	NA	NA	NA	NA	NA	NA	NA	NA	SLC30A6	NA	NA	NA	NA
USP38	NA	NA	NA	NA	NA	NA	NA	NA	NA	SLC35A3	NA	NA	NA	NA
USP8	NA	NA	NA	NA	NA	NA	NA	NA	NA	SLC35C2	NA	NA	NA	NA
VCPIP1	NA	NA	NA	NA	NA	NA	NA	NA	NA	SLCO2B1	NA	NA	NA	NA
VEZF1	NA	NA	NA	NA	NA	NA	NA	NA	NA	SLFN5	NA	NA	NA	NA
VPS13B	NA	NA	NA	NA	NA	NA	NA	NA	NA	SMARCA1	NA	NA	NA	NA
VPS4B	NA	NA	NA	NA	NA	NA	NA	NA	NA	SMCHD1	NA	NA	NA	NA
VSTM2B	NA	NA	NA	NA	NA	NA	NA	NA	NA	SMURF2	NA	NA	NA	NA
VTI1B	NA	NA	NA	NA	NA	NA	NA	NA	NA	SNAPC4	NA	NA	NA	NA
WAPL	NA	NA	NA	NA	NA	NA	NA	NA	NA	SNRNP70	NA	NA	NA	NA
WRN	NA	NA	NA	NA	NA	NA	NA	NA	NA	SNX2	NA	NA	NA	NA
XIAP	NA	NA	NA	NA	NA	NA	NA	NA	NA	SOBP	NA	NA	NA	NA
XPNPEP3	NA	NA	NA	NA	NA	NA	NA	NA	NA	SP7	NA	NA	NA	NA
XRN1	NA	NA	NA	NA	NA	NA	NA	NA	NA	SPHK2	NA	NA	NA	NA
ZBTB21	NA	NA	NA	NA	NA	NA	NA	NA	NA	SPOPL	NA	NA	NA	NA
ZBTB33	NA	NA	NA	NA	NA	NA	NA	NA	NA	SPPL2B	NA	NA	NA	NA
ZC3H14	NA	NA	NA	NA	NA	NA	NA	NA	NA	SPRTN	NA	NA	NA	NA
ZCCHC10	NA	NA	NA	NA	NA	NA	NA	NA	NA	SRP72	NA	NA	NA	NA
ZCCHC2	NA	NA	NA	NA	NA	NA	NA	NA	NA	SRPK3	NA	NA	NA	NA
ZHX3	NA	NA	NA	NA	NA	NA	NA	NA	NA	SSR1	NA	NA	NA	NA
ZKSCAN8	NA	NA	NA	NA	NA	NA	NA	NA	NA	STARD3	NA	NA	NA	NA
ZNF148	NA	NA	NA	NA	NA	NA	NA	NA	NA	STAT3	NA	NA	NA	NA
ZNF217	NA	NA	NA	NA	NA	NA	NA	NA	NA	STMN3	NA	NA	NA	NA
ZNF24	NA	NA	NA	NA	NA	NA	NA	NA	NA	TAF1C	NA	NA	NA	NA
ZNF271P	NA	NA	NA	NA	NA	NA	NA	NA	NA	TALDO1	NA	NA	NA	NA
ZNF354B	NA	NA	NA	NA	NA	NA	NA	NA	NA	TAZ	NA	NA	NA	NA
ZNF430	NA	NA	NA	NA	NA	NA	NA	NA	NA	TBC1D19	NA	NA	NA	NA
ZNF480	NA	NA	NA	NA	NA	NA	NA	NA	NA	TCAF1	NA	NA	NA	NA
ZNF516	NA	NA	NA	NA	NA	NA	NA	NA	NA	TCEAL2	NA	NA	NA	NA
ZNF532	NA	NA	NA	NA	NA	NA	NA	NA	NA	TCF25	NA	NA	NA	NA
ZNF555	NA	NA	NA	NA	NA	NA	NA	NA	NA	TDRD7	NA	NA	NA	NA
ZNF561	NA	NA	NA	NA	NA	NA	NA	NA	NA	TET2	NA	NA	NA	NA
ZNF579	NA	NA	NA	NA	NA	NA	NA	NA	NA	TEX29	NA	NA	NA	NA
ZNF585A	NA	NA	NA	NA	NA	NA	NA	NA	NA	THEM6	NA	NA	NA	NA
ZNF616	NA	NA	NA	NA	NA	NA	NA	NA	NA	TLR6	NA	NA	NA	NA
ZNF623	NA	NA	NA	NA	NA	NA	NA	NA	NA	TMEM151B	NA	NA	NA	NA
ZNF627	NA	NA	NA	NA	NA	NA	NA	NA	NA	TMEM184C	NA	NA	NA	NA
ZNF644	NA	NA	NA	NA	NA	NA	NA	NA	NA	TMEM19	NA	NA	NA	NA
ZNF677	NA	NA	NA	NA	NA	NA	NA	NA	NA	TMEM33	NA	NA	NA	NA
ZNF81	NA	NA	NA	NA	NA	NA	NA	NA	NA	TMEM80	NA	NA	NA	NA
ZNF845	NA	NA	NA	NA	NA	NA	NA	NA	NA	TNFRSF25	NA	NA	NA	NA
NA	NA	NA	NA	NA	NA	NA	NA	NA	NA	TP53INP1	NA	NA	NA	NA
NA	NA	NA	NA	NA	NA	NA	NA	NA	NA	TPM4	NA	NA	NA	NA
NA	NA	NA	NA	NA	NA	NA	NA	NA	NA	TRIM17	NA	NA	NA	NA
NA	NA	NA	NA	NA	NA	NA	NA	NA	NA	TTC26	NA	NA	NA	NA
NA	NA	NA	NA	NA	NA	NA	NA	NA	NA	TTC30B	NA	NA	NA	NA
NA	NA	NA	NA	NA	NA	NA	NA	NA	NA	TTC9B	NA	NA	NA	NA
NA	NA	NA	NA	NA	NA	NA	NA	NA	NA	TUBB4A	NA	NA	NA	NA
NA	NA	NA	NA	NA	NA	NA	NA	NA	NA	TXNL4A	NA	NA	NA	NA
NA	NA	NA	NA	NA	NA	NA	NA	NA	NA	U2AF1L4	NA	NA	NA	NA
NA	NA	NA	NA	NA	NA	NA	NA	NA	NA	UBA6	NA	NA	NA	NA
NA	NA	NA	NA	NA	NA	NA	NA	NA	NA	UBAP1L	NA	NA	NA	NA
NA	NA	NA	NA	NA	NA	NA	NA	NA	NA	UBN1	NA	NA	NA	NA
NA	NA	NA	NA	NA	NA	NA	NA	NA	NA	UBOX5	NA	NA	NA	NA
NA	NA	NA	NA	NA	NA	NA	NA	NA	NA	UBR1	NA	NA	NA	NA
NA	NA	NA	NA	NA	NA	NA	NA	NA	NA	UBTD2	NA	NA	NA	NA
NA	NA	NA	NA	NA	NA	NA	NA	NA	NA	UCKL1	NA	NA	NA	NA
NA	NA	NA	NA	NA	NA	NA	NA	NA	NA	UGDH	NA	NA	NA	NA
NA	NA	NA	NA	NA	NA	NA	NA	NA	NA	UPRT	NA	NA	NA	NA
NA	NA	NA	NA	NA	NA	NA	NA	NA	NA	UQCC2	NA	NA	NA	NA
NA	NA	NA	NA	NA	NA	NA	NA	NA	NA	UTP11	NA	NA	NA	NA
NA	NA	NA	NA	NA	NA	NA	NA	NA	NA	VEZT	NA	NA	NA	NA
NA	NA	NA	NA	NA	NA	NA	NA	NA	NA	VSIG2	NA	NA	NA	NA
NA	NA	NA	NA	NA	NA	NA	NA	NA	NA	VTI1B	NA	NA	NA	NA
NA	NA	NA	NA	NA	NA	NA	NA	NA	NA	WDR97	NA	NA	NA	NA
NA	NA	NA	NA	NA	NA	NA	NA	NA	NA	XIAP	NA	NA	NA	NA
NA	NA	NA	NA	NA	NA	NA	NA	NA	NA	YME1L1	NA	NA	NA	NA
NA	NA	NA	NA	NA	NA	NA	NA	NA	NA	YRDC	NA	NA	NA	NA
NA	NA	NA	NA	NA	NA	NA	NA	NA	NA	ZBTB33	NA	NA	NA	NA
NA	NA	NA	NA	NA	NA	NA	NA	NA	NA	ZCWPW1	NA	NA	NA	NA
NA	NA	NA	NA	NA	NA	NA	NA	NA	NA	ZIK1	NA	NA	NA	NA
NA	NA	NA	NA	NA	NA	NA	NA	NA	NA	ZMIZ2	NA	NA	NA	NA
NA	NA	NA	NA	NA	NA	NA	NA	NA	NA	ZNF143	NA	NA	NA	NA
NA	NA	NA	NA	NA	NA	NA	NA	NA	NA	ZNF207	NA	NA	NA	NA
NA	NA	NA	NA	NA	NA	NA	NA	NA	NA	ZNF260	NA	NA	NA	NA
NA	NA	NA	NA	NA	NA	NA	NA	NA	NA	ZNF268	NA	NA	NA	NA
NA	NA	NA	NA	NA	NA	NA	NA	NA	NA	ZNF280C	NA	NA	NA	NA
NA	NA	NA	NA	NA	NA	NA	NA	NA	NA	ZNF283	NA	NA	NA	NA
NA	NA	NA	NA	NA	NA	NA	NA	NA	NA	ZNF335	NA	NA	NA	NA
NA	NA	NA	NA	NA	NA	NA	NA	NA	NA	ZNF382	NA	NA	NA	NA
NA	NA	NA	NA	NA	NA	NA	NA	NA	NA	ZNF420	NA	NA	NA	NA
NA	NA	NA	NA	NA	NA	NA	NA	NA	NA	ZNF430	NA	NA	NA	NA
NA	NA	NA	NA	NA	NA	NA	NA	NA	NA	ZNF573	NA	NA	NA	NA
NA	NA	NA	NA	NA	NA	NA	NA	NA	NA	ZNF583	NA	NA	NA	NA
NA	NA	NA	NA	NA	NA	NA	NA	NA	NA	ZNF614	NA	NA	NA	NA
NA	NA	NA	NA	NA	NA	NA	NA	NA	NA	ZNF615	NA	NA	NA	NA
NA	NA	NA	NA	NA	NA	NA	NA	NA	NA	ZNF627	NA	NA	NA	NA
NA	NA	NA	NA	NA	NA	NA	NA	NA	NA	ZNF641	NA	NA	NA	NA
NA	NA	NA	NA	NA	NA	NA	NA	NA	NA	ZNF644	NA	NA	NA	NA
NA	NA	NA	NA	NA	NA	NA	NA	NA	NA	ZNF653	NA	NA	NA	NA
NA	NA	NA	NA	NA	NA	NA	NA	NA	NA	ZNF670	NA	NA	NA	NA
NA	NA	NA	NA	NA	NA	NA	NA	NA	NA	ZNF684	NA	NA	NA	NA
NA	NA	NA	NA	NA	NA	NA	NA	NA	NA	ZNF821	NA	NA	NA	NA
NA	NA	NA	NA	NA	NA	NA	NA	NA	NA	ZNF829	NA	NA	NA	NA
NA	NA	NA	NA	NA	NA	NA	NA	NA	NA	ZSCAN1	NA	NA	NA	NA
NA	NA	NA	NA	NA	NA	NA	NA	NA	NA	ZSCAN10	NA	NA	NA	NA
NA	NA	NA	NA	NA	NA	NA	NA	NA	NA	ZZZ3	NA	NA	NA	NA
